# A convergent metabolic-kinase signaling axis links Parkinson’s disease and multiple system atrophy

**DOI:** 10.64898/2026.06.11.731777

**Authors:** Erika Velasquez, Ekaterina Savchenko, Alejandro Gomez Toledo, Elin Näsström, Annika I. Johansson, Arianna Colini Baldeschi, Tomas Deierborg, Katie Lunnon, Yuriy Pomeshchik, Melinda Rezeli, Laurent Roybon

## Abstract

Parkinson’s disease (PD) and multiple system atrophy (MSA) are alpha-synucleinopathies with overlapping clinical phenotypes but distinct cellular pathological hallmarks. Whether these disorders share upstream molecular changes beyond alpha-synuclein aggregation remains unresolved. Here, we generated induced pluripotent stem cell (iPSC)-derived midbrain spheroids containing dopaminergic neurons from individuals with monogenic PD, idiopathic PD, MSA, and controls, and applied integrated proteomics, metabolomics, and phosphoproteomics to define disease-associated biochemical programs and their regulatory architecture. Despite their distinct etiologies, PD and MSA spheroids displayed highly concordant molecular remodeling, with cellular metabolism emerging as the dominant shared disturbance. Network analyses identified coordinated changes in central carbon metabolism, oxidative phosphorylation, branched-chain amino acid catabolism, pantothenate/CoA metabolism, and lipid remodeling, coupled to phosphorylation-driven rewiring of MAPK, mTOR, AMPK, PKA/PKC, and second-messenger kinase programs. Importantly, these metabolic and signaling axes were also prominent in postmortem substantia nigra from PD and MSA donors, supporting conservation between patient-derived models and postmortem brain tissue. Together, these data identify metabolic dysregulation as a unifying molecular feature across PD and MSA and suggesting phosphorylation-linked metabolic control nodes as candidate entry points for therapeutic intervention.

**Highlights:**

1. PD and MSA exhibit molecular programs that extend beyond alpha-synuclein pathology.
2. Proteomics identifies metabolism as the dominant shared disease axis across PD and MSA.
3. Metabolomics resolves a coupled glucose-TCA-BCAA-CoA-lipid remodeling program in PD and MSA.
4. Phosphorylation-centered kinase networks link signaling rewiring to metabolic bottlenecks.
5. Shared metabolic features are conserved between patient iPSC-derived midbrain spheroids and substantia nigra.

**Graphic abstract (generated using BioRender):** 
