## Supplementary material for "A convergent metabolic-kinase signaling axis links Parkinson’s disease and multiple system atrophy": Velasquez Roybon Table_S2_Cell type markes in spheroids

### Sheet: Sheet1
	Gene name	Uniprot_code	Protein_name	Control_1	Control_2	Control_3	GBA_1	GBA_2	GBA_3	LRRK2_1	LRRK2_2	LRRK2_3	PARK2_1	PARK2_2	PARK2_3	PINK_1	PINK_2	PINK_3	SNCA_1	SNCA_2	SNCA_3	SNCA_4	Idiopathic_1	Idiopathic_2	Idiopathic_3	MSAP_1	MSAP_2	MSAP_3
Neuroepithelial-like cells
KRT19	KRT19	P08727	Keratin, type I cytoskeletal 19	18.7717	18.7912	23.2884	19.7734	18.1946	19.5988	18.4533	22.5899	20.3221	17.9766	19.9398	18.3406	18.8561	20.0724	20.0731	24.2107	18.7422	19.6873	19.45	18.8029	19.5514	21.2832	18.2904	18.7199	18.0551
KRT8	KRT8	P05787	Keratin, type II cytoskeletal 8	17.6624	16.7731	23.1899	17.9771	17.2187	18.8465	17.113	20.305	19.5553	17.0755	18.8044	16.9129	17.4926	19.0357	17.8162	23.8532	17.8792	18.4416	18.8279	17.1394	19.2778	20.1388	17.0568	16.7811	16.5161
COL17A1	COL17A1	Q9UMD9	Collagen alpha-1(XVII) chain
Early neuron progenitors
RFX4	RFX4	Q33E94	Transcription factor RFX4	15.6828	15.1441	14.9671	17.5595	16.9135	16.7185	16.5824	17.8694	17.5214	16.8365	18.227	17.9695	16.1028	17.2222	15.4605	17.3943	17.8244	17.0956	17.4871	15.9294	16.3935	15.015	18.6678	17.2221	17.1157
SLIT2	SLIT2	O94813	Slit homolog 2 protein	18.6393	18.9564	17.1343	19.2649	19.2885	19.0376	19.2764	18.6831	19.0473	18.7802	18.4439	19.5306	19.2867	18.7753	18.6453	17.2556	19.3092	18.7063	18.4302	19.0557	18.9495	17.8118	19.4138	18.7497	19.1827
HES1	HES1	Q14469	Transcription factor HES-1
Late neuron progenitors
DLK1	DLK1	P80370	Protein delta homolog 1	19.5121	18.4763	18.704	18.2153	18.9208	18.7047	19.0287	18.9724	20.1298	20.1821	19.2413	18.2151	19.0672	18.4501	19.0675	18.7915	19.4192	20.3303	19.3314	18.989	19.28	18.8569	19.204	20.1605	18.501
Dopaminergic neurons
TH	TH	P07101	Tyrosine 3-monooxygenase	21.8237	23.1054	18.4533	21.9052	21.9125	21.5926	22.0099	19.9697	20.6031	22.387	21.6601	21.6712	22.0632	21.031	21.7355	18.9101	22.762	22.4729	20.7321	21.9111	21.1024	18.8818	21.7186	21.4254	22.0358
MAP2	MAP2	P11137	Microtubule-associated protein 2	22.1238	22.3411	19.5419	21.4081	21.9451	21.5173	21.9229	21.2432	21.6809	21.8523	22.1849	21.8752	22.1831	21.7804	21.0918	19.2037	22.1049	21.8533	21.6004	21.9945	21.3782	19.2468	22.2514	21.8301	21.9168
ATP1A3	ATP1A3	P13637	Sodium/potassium-transporting ATPase subunit alpha-3	23.5452	23.9518	20.4889	22.3536	23.1992	22.6669	23.1543	21.1693	22.7128	23.0737	22.5378	22.0616	23.6517	22.5029	22.6557	19.7825	23.0453	22.7389	21.9591	23.2138	22.6803	20.1589	22.8438	22.6025	22.9639
FOXA2	FOXA2	Q9Y261	Hepatocyte nuclear factor 3-beta					15.3475				15.2631			15.0745					15.957
LMX1A	LMX1A	Q8TE12	LIM homeobox transcription factor 1-alpha
SNAP25	SNAP25	P60880	Synaptosomal-associated protein 25	19.7256	20.0456	17.5967	19.2223	19.9458	19.3232	19.4871	17.9065	19.4981	19.5356	19.3156	18.9116	19.8529	19.0643	19.3467	16.7109	19.4807	19.3131	18.7467	19.882	19.1501	17.3998	19.3328	18.9035	19.4563
Astrocytes
GFAP	GFAP	P14136	Glial fibrillary acidic protein	16.045	16.6265	15.9921	18.1897	17.3771	17.7161	17.4361	19.1452	15.8825	18.3258	19.53	19.5742	16.1634	17.359	16.8328	16.8823	17.6787	19.0517	18.9315	17.3501	15.5883	17.5077	17.4631	18.4357	18.0407
ID3	ID3	Q02535	DNA-binding protein inhibitor ID-3
S100b	S100B	P04271	Protein S100-B		16.984		19.2241	18.6887	18.0509		15.7455	16.4664	18.6061	18.2454	17.9878		15.8863	18.0482		17.357	19.1546	17.9148		16.4256	18.0645	16.6049		17.744
EAAT1	SLC1A3	P43003	Excitatory amino acid transporter 1	13.1799	13.7982		15.6429	14.5547	14.8352	14.3206	15.9157	14.4648	15.0198	16.7425	16.2756	14.2185	15.2123	14.6146	14.9426	15.0264	15.3904	14.9059	14.9345	14.2507	14.2527	15.4151	14.5916	15.0694
Oligodendrocytes
PDGFRa	PDGFRA	P16234	Platelet-derived growth factor receptor alpha
CNPAse	CNP	P09543	2',3'-cyclic-nucleotide 3'-phosphodiesterase	19.0869	19.3172	17.5282	19.1718	19.0169	19.0493	19.3048	19.1382	18.8208	19.1942	18.9947	19.4694	19.3188	18.9133	18.999	18.0682	19.2222	19.3377	19.1031	19.3145	18.6987	18.5469	19.2363	19.0577	18.9915
MBP	MBP	P02686	Myelin basic protein	15.1158		16.5223	16.1557	18.309	18.866	18.767	17.6571	17.0115	16.9932	18.4554	16.6631		17.4745	16.3369	16.4238	16.8603	19.4503	19.046			17.5032	17.171		17.2455
Microglia
IBA1	AIF1	P55008	Allograft inflammatory factor 1
P2Y12	P2RY12	Q9H244	P2Y purinoceptor 12
PU.1	SPI1	P17947	Transcription factor PU.1
Ependymal cells
MLF1	MLF1	P58340	Myeloid leukemia factor 1	15.3387	14.6837		15.5967	15.9699	15.9276	16.0854	15.9113	16.0792	15.9551	16.1034	15.9845	15.8142	15.555		15.632	15.498	15.8266	15.9099	15.3305	15.221		16.4258	16.366	16.4105
STOML3	STOML3	Q8TAV4	Stomatin-like protein 3
FOXJ1	FOXJ1	Q92949	Forkhead box protein J1
Additional markers
PARK2	PRKN	O60260	E3 ubiquitin-protein ligase parkin		15.5021		14.869	14.869		15.105		15.105		16.066	16.066		14.9384										15.2957	15.2957
PINK1	PINK1	Q9BXM7	Serine/threonine-protein kinase PINK1, mitochondrial
LRRK2	LRRK2	Q5S007	Leucine-rich repeat serine/threonine-protein kinase 2
GBA	GBA1	P04062	Lysosomal acid glucosylceramidase	18.2791	18.3139	18.3706	18.9358	18.6645	18.6087	19.1401	19.602	19.1418	19.5165	20.2243	20.0656	18.9777	19.3558	18.8777	19.5453	19.1592	19.2226	19.4904	18.9107	18.8794	18.8935	19.6339	19.2848	19.486
SNCA	SNCA	P37840	Alpha-synuclein	20.8862	21.445	18.4225	20.0051	20.4801	20.5083	20.9364	19.4925	20.1958	20.9427	20.2469	20.228	21.3764	20.7907	20.8537	19.0475	21.8995	21.1293	20.8446	21.1908	20.2532	18.7523	20.5291	20.404	20.5689
