## Supplementary material for "A convergent metabolic-kinase signaling axis links Parkinson’s disease and multiple system atrophy": Velasquez Roybon Table_S5_Normalized metabolite intensities in spheroids

### Sheet: LC
Metabolite_ID	GBA_1	GBA_2	GBA_3	LRRK2_1	LRRK2_2	LRRK2_3	PARK2_1	PARK2_2	PARK2_3	PINK_1	PINK_2	PINK_3	SNCA_1	SNCA_2	SNCA_3	SNCA_4	Idiopathic_1	Idiopathic_2	Idiopathic_3	MSAP_1	MSAP_2	MSAP_3	Control_1	Control_2	Control_3
Eicoseneoylcarnitine	15.2868	14.1686	15.7026	15.1628	15.7075	15.4698	15.6184	15.97	16.0274	15.3328	15.8019	15.7513	16.1873	15.4062	15.3497	15.128	15.1375	13.6556	13.5852	14.5859	15.9396	15.762	15.7204	17.0449	15.8833
Eicosadienoylcarnitine	15.1843	15.2198	16.1972	14.9389	14.8592	15.007	15.2065	15.1917	14.7707	15.2476	16.07	15.0711	15.5376	15.1768	15.054	14.6537	14.9952	13.5698	12.7191	14.6877	15.3956	15.5464	15.1701	16.3922	15.2764
Docosatetraenoylcarnitine	17.6182	17.7183	17.3149	17.5446	17.2709	19.5337	16.6764	17.9102	17.5079	17.8986	18.3135	17.8122	17.8628	17.3817	17.9324	17.068	17.7951	17.2809	17.7011	18.1308	17.2321	17.3733	16.9554	17.329	17.4503
3-Hydroxyhexadecanoic acid	13.1214	13.358	12.5833	13.2255	13.9058	14.433	12.0414	12.1346	14.2981	14.1205	14.14	12.4996	12.2388	12.7108	12.802	12.7319	14.0285	11.9855	13.0864	13.1355	13.3865	14.0111	14.0205	13.6862	13.1033
3-Hydroxyisobutyric acid	13.9683	13.2546	13.5209	13.5555	14.0826	12.704	14.1155	13.6208	13.9447	13.3411	12.341	13.4763	14.13	14.0858	14.0789	14.2568	13.1613	14.0425	14.5161	13.352	12.9548	13.182	13.2229	13.4739	13.3198
Hexahydroxyheptanoic acid	13.0614	13.0694	12.8069	13.0939	13.5736	12.3902	12.5345	12.496	12.2698	12.8393	12.5604	12.5244	12.7235	12.8538	13.1215	13.4421	12.9743	12.6812	13.8763	13.4782	12.8152	13.2605	12.7273	13.256	12.8778
2-Hydroxy-3-methylbutyric acid	12.3298	11.1771	11.8773	11.9767	12.8864	11.1056	13.3115	12.78	12.0936	11.8336	11.8629	12.696	14.085	12.7347	12.4206	13.9137	11.5383	11.4784	12.3381	10.8817	11.5056	11.1774	12.149	13.0307	12.6061
2-Hydroxy-3-methylpentanoic acid	10.7007	9.3472	10.1304	10.4252	11.4852	9.90968	11.5795	11.1531	10.654	10.2401	10.1419	11.1052	12.3277	10.991	10.7569	12.1336	9.69677	9.55924	10.8935	9.36093	9.94589	9.54173	10.5358	11.4888	11.124
2-Hydroxyadipic acid / 3-Hydroxyadipic acid / 3-Hydroxymethylgl	18.4977	19.8283	19.118	18.6055	18.0121	17.8203	18.3308	18.215	18.6989	18.286	18.1957	18.0308	18.1643	18.8676	18.3086	18.6175	18.7658	19.0902	16.4065	18.6942	18.2804	18.9393	18.568	18.1491	17.9065
2-Hydroxystearic acid	15.5836	15.2205	15.1995	15.3666	15.021	16.3907	14.7469	15.3656	15.5888	15.1968	16.1456	15.1977	15.5832	14.9027	14.8476	15.6431	15.7693	15.0886	15.5625	15.3862	15.5331	15.4613	16.183	15.5385	15.8591
3-(3-Hydroxyphenyl)-3-hydroxypropanoic acid / 4-Hydroxyphenylla	15.1708	15.1709	15.0637	14.8564	15.2154	14.2919	15.8212	15.2011	15.598	14.8133	14.7126	15.4788	15.906	15.9129	15.0918	16.2987	14.8719	14.9129	14.7229	14.7297	14.548	14.6028	14.916	15.0385	15.0133
3-Hydroxybutyric acid	13.3189	13.6136	13.3398	13.5385	13.8902	12.4464	13.8677	12.9664	14.3	13.0165	12.2246	13.4194	13.6529	14.1847	13.4617	14.2589	13.3784	13.9396	12.9863	13.1294	13.225	13.3383	13.1277	13.1333	12.9693
3-Hydroxyisovaleric acid	13.9745	13.3585	12.9717	13.6619	14.7357	12.3432	15.0006	13.9838	12.8165	14.2857	13.4663	14.1118	15.2604	13.9163	14.3984	14.8126	12.9162	13.9233	14.779	12.7616	13.2545	13.0049	13.7225	14.2323	13.9806
3-Methoxytyramine	12.7283	13.0115	12.9248	12.9703	11.7208	11.7512	13.8782	14.3871	14.3194	9.78341	11.19	12.517	12.9925	14.4763	14.1338	14.0073	12.5113	12.4679	13.3337	12.8454	12.6306	12.0054	12.3976	12.0069	12.9348
3-Methoxytyrosine	11.3631	10.5645	11.2837	10.5478	10.7703	10.297	10.8783	9.96169	10.6435	10.8821	10.2514	10.6899	10.9399	10.6348	10.9666	10.5046	10.0269	10.7977	11.5035	9.97522	10.9489	10.3325	10.1664	10.2756	10.3506
4-Acetamidobutanoic acid	13.9679	14.1318	15.5368	14.7568	14.1459	14.6338	13.8316	14.2659	14.9367	13.8164	13.9333	13.691	12.8951	14.1835	14.0515	14.2083	14.9862	14.7141	14.4978	14.0756	14.6976	14.3291	13.6402	13.4099	13.5825
4-Guanidinobutanoic acid	14.977	15.1488	15.2605	14.8538	15.3318	14.0217	15.2939	15.1435	15.2177	15.0626	14.3158	15.0999	14.3192	14.9037	14.433	14.6038	15.1015	15.4644	13.9735	14.5061	15.211	15.2019	15.1478	14.7517	14.6064
5-Hydroxyindoleacetic acid	8.43773	9.14405	8.72969	9.34524	8.95894	8.29149	9.93284	8.92176	9.73439	9.18129	8.39833	8.11866	8.79554	9.2739	8.93695	9.20354	8.63326	9.86301	7.94351	8.67867	8.46269	9.00752	8.32878	7.39773	7.42641
5-Hydroxy-L-tryptophan	12.3963	14.067	13.5006	13.6499	12.4584	13.0991	14.1676	14.3128	13.435	13.2485	13.0779	12.3084	12.9039	13.2964	13.6798	13.2541	13.102	14.5533	11.7968	13.1077	13.0978	13.0857	12.5247	11.7489	12.1538
5'-Methylthioadenosine	17.0616	16.7643	17.1852	17.156	16.7258	17.8201	17.1461	16.5687	16.911	17.1098	17.2026	17.2197	17.9933	17.2048	17.1001	17.0241	16.7418	17.3518	16.956	17.1302	17.0428	16.8147	17.1528	17.4676	17.582
Adenosine	17.9367	17.6596	17.4863	17.8918	18.2059	17.2054	18.4642	17.4966	16.9057	17.7907	17.5595	19.0189	18.2067	17.7018	17.596	17.7029	17.2911	18.4554	18.8418	18.2656	19.1691	18.0643	18.1278	18.1774	18.8057
Adenosine monophosphate	17.8274	17.5303	17.2311	17.8425	18.5422	15.7663	18.2728	17.6879	16.9759	17.6871	17.5078	18.5762	17.4746	17.6614	17.1788	17.5926	17.6463	17.6706	17.6219	17.9625	17.9708	18.3566	17.9839	18.1457	17.6748
Alpha-ketoisovaleric acid	16.3853	16.0528	15.4097	16.6858	17.0584	16.8574	16.3694	16.6607	16.8105	16.508	16.3844	15.8962	17.0724	16.1151	16.8191	17.1223	16.2725	16.1518	17.1617	16.0929	15.9945	16.2264	16.5159	16.6113	16.3809
Arachidonic acid	12.5951	12.2762	11.6883	11.9262	12.9281	11.42	11.6362	11.8062	12.3688	12.0466	11.8335	12.7041	11.8484	12.029	11.6699	11.7917	12.6376	11.6288	11.9195	12.572	12.5209	13.0496	12.0232	12.4571	11.7371
Arachidonoylcarnitine	14.3976	15.0751	15.3919	14.3093	13.6012	14.1324	14.2108	13.8242	14.4793	14.2767	14.4182	14.1583	14.1703	14.5404	14.1836	13.5941	14.2363	14.2376	12.12	14.3636	14.3661	14.6911	14.1206	14.5433	14.0056
Asymmetric dimethylarginine	14.8291	14.4281	14.4331	14.3782	14.5164	15.0503	15.0142	14.4888	14.1082	14.3944	14.2958	14.7197	15.7411	14.2807	14.3694	14.8799	14.1426	15.0549	15.2181	13.8287	14.2041	13.4594	14.363	14.6595	15.0682
Betaine	23.7658	23.7337	23.6179	23.8068	23.834	23.2113	23.6238	23.3818	23.5756	23.5461	23.3375	23.656	23.3641	23.653	23.6889	23.8446	23.6871	23.9534	24.5427	23.8189	23.4402	23.5608	23.4998	23.5222	23.5798
Biotin	14.3158	14.1898	14.1908	14.3941	14.534	14.5264	14.6657	14.124	14.2981	13.9	13.9287	14.3106	14.6531	14.4678	14.316	14.5294	14.278	14.3657	15.1431	14.2213	14.1319	13.8232	14.1888	14.5589	14.7272
Butyrylcarnitine	18.8914	18.069	19.0307	18.69	19.429	17.6315	18.8605	18.7945	18.4351	18.7146	18.2192	19.2089	18.3075	18.7174	18.9832	18.7342	18.5522	18.4483	19.8177	18.2294	19.024	18.5872	18.982	19.5998	19.3304
Cinnamoylglycine	11.335	10.4336	11.9954	10.6493	10.9033	10.603	12.1809	11.3829	11.0793	10.7086	10.8893	11.473	12.3952	11.5546	11.0708	12.2415	10.3322	10.4762	11.2215	10.1401	10.8312	9.99941	10.7693	11.7104	11.7261
Cyclic AMP	15.6248	17.0115	16.4075	15.8309	15.6841	15.1439	15.6233	14.1521	16.0128	15.7008	14.7589	15.3922	14.348	16.2409	15.4606	15.5547	15.8846	16.5356	15.9676	15.642	14.9284	15.0805	15.5314	15.3227	15.6317
Cysteinylglycine	16.2394	16.5482	16.2502	16.531	16.0598	16.5142	15.9891	15.7718	16.6066	16.2463	16.2387	15.8185	15.873	16.14	16.4273	16.3926	16.4399	16.6223	17.2607	16.8605	16.1402	16.4005	15.9137	15.9361	16.0248
Cytidine	13.3997	13.8695	14.1625	13.4058	13.5709	12.7095	13.3872	15.0577	12.6802	13.9736	13.7354	13.9962	12.7732	12.878	13.1641	13.3391	13.7577	14.0904	11.9792	13.6239	14.4543	14.2791	13.8829	13.5193	13.4611
Cytosine	14.1125	13.9545	14.1258	13.9491	13.9557	13.4955	13.9439	13.783	15.1082	14.1089	13.8318	14.2382	13.7618	14.4846	14.2181	14.1976	13.94	13.873	13.6192	13.756	14.1546	14.2372	13.9858	13.5746	13.4984
Dihomo-gamma-linolenic acid	13.395	13.2157	13.0038	12.3956	12.764	12.9755	12.2	12.3064	12.6417	12.9818	13.1464	13.4168	12.8313	12.7153	12.3575	12.6321	13.3902	12.8406	13.0754	13.3822	13.5231	13.4244	13.2723	13.2368	13.2829
2-Hydroxy-4-methylpentanoic acid	11.8698	11.2272	11.2619	11.9346	12.602	11.1194	13.0646	12.4812	12.2963	11.6549	11.6888	12.2152	13.4661	12.3665	12.1803	13.3547	11.3797	11.4171	11.8405	10.7684	11.5328	11.2271	11.8818	12.2668	11.9978
Docosahexaenoic acid	12.9992	13.0883	12.1867	12.6311	13.0664	12.6597	13.0435	12.4025	13.0545	12.5446	12.9587	13.2416	13.326	12.7143	12.3907	12.9929	12.821	12.3467	12.6905	12.5675	13.3864	12.9152	12.4961	12.5315	12.5755
Docosapentaenoic acid (22n-3)	11.54	10.9333	11.0113	11.6147	11.7421	10.9773	10.8005	9.75825	11.0173	11.1077	11.2396	11.5967	11.3491	11.1493	10.8984	10.4665	10.9284	10.5627	10.8878	11.2455	11.4366	11.6988	11.244	11.8306	11.1795
Docosapentaenoic acid (22n-6)	8.67761	8.4679	7.85231	7.93093	8.39429	7.22731	8.27973	6.67958	7.84887	8.32046	8.35623	8.53885	8.76122	7.86738	7.84646	8.19781	8.12467	8.11362	8.84175	7.62951	8.6695	8.22827	7.37577	7.82486	7.52155
D-Phenyllactic acid	11.7751	10.6167	12.8206	10.9736	11.4536	10.6635	12.4657	11.3082	11.1004	10.8383	10.9208	11.5227	12.4702	11.8113	11.0223	12.7925	10.3143	10.2473	11.5662	9.93844	10.4909	9.7125	10.4325	11.6782	11.5575
Eicosapentaenoic acid	11.5648	11.5214	10.4462	11.0939	11.9842	10.771	11.0483	10.9124	11.4348	11.1086	10.7783	11.4586	10.9636	10.7533	10.7699	10.685	11.3467	10.9173	11.2018	11.1417	11.4953	11.6058	11.0998	11.2841	10.9046
FAD_pool	16.3738	16.5	16.4151	16.8088	16.5691	16.8443	16.8181	16.6144	17.1481	16.4458	16.505	16.3137	16.7419	16.7039	16.4716	16.5912	16.6943	16.7391	16.0457	16.6502	16.5015	16.7542	16.5229	16.3845	16.2753
Fumaric acid	16.5613	16.818	17.182	16.8757	15.9701	17.412	16.4406	16.7007	17.2959	16.7018	17.1218	16.574	16.9361	16.9809	16.9105	16.6783	17.0498	17.0997	15.8943	16.7916	16.7089	16.8265	17.2385	17.0945	17.0902
Galactose 1-phosphate	16.5072	16.8379	17.0674	16.5079	16.3982	16.5402	16.5699	16.8999	16.0702	16.6572	16.6187	17.3305	16.9325	16.8653	16.4109	16.6059	16.8561	17.3745	15.4469	16.4042	16.9276	16.5265	17.0692	16.9304	17.1392
gamma-Aminobutyric acid	15.724	17.1659	16.9129	16.2307	15.3915	15.4845	15.8481	16.4583	16.1869	16.9651	17.2828	16.4358	15.134	15.9359	15.6881	15.9817	16.8503	16.955	13.8332	16.126	16.9569	17.0611	16.3286	15.2504	15.2698
g-Glutamylisoleucine	15.4889	15.7557	15.3702	15.668	15.4037	15.8597	15.6386	15.3598	15.2432	15.4719	15.4458	15.1258	15.6233	15.322	15.5226	15.318	15.5848	16.0882	15.8767	15.5526	15.3991	15.3512	15.6224	15.4364	15.654
g-Glutamylleucine	16.1271	16.4292	15.8747	16.4209	16.3003	16.5086	16.3757	15.9378	16.0169	16.2585	16.1629	15.7654	16.3842	15.923	16.1934	16.0075	16.2973	16.6739	16.5352	16.1108	15.9436	16.0165	16.3332	16.3908	16.3726
Gluconic acid	15.5513	15.7748	15.7361	15.3992	15.3699	15.2674	15.6396	15.4493	14.7824	15.5736	15.3368	15.9036	16.122	15.1823	15.0326	15.4151	15.6798	16.619	14.825	15.2354	15.6633	15.3431	15.8127	16.1074	16.0663
Glutaric acid	12.0977	9.85519	11.3107	11.3476	12.1092	12.0699	11.7283	12.1473	10.8309	11.4167	11.9314	10.5345	12.3599	11.0089	11.4976	11.175	12.6907	11.2618	13.8708	10.1829	9.70248	10.4832	11.8597	12.4906	11.6347
Glutarylcarnitine	15.3935	14.8537	14.4731	15.8478	16.1211	15.0996	15.521	14.3251	15.7208	15.3758	14.6191	14.8162	15.13	15.2871	15.7742	15.9957	14.8381	15.4302	18.3907	16.3105	15.0237	15.4438	15.4901	15.8139	15.8753
Glyceric acid	13.8044	13.7595	13.4557	13.9568	13.9917	13.1565	13.9479	14.0908	13.9936	13.6046	13.3911	13.3737	13.5212	13.3913	13.734	13.9693	13.7175	13.9861	14.1662	13.9305	13.5831	13.9783	13.498	13.4965	13.2758
Glycerol 3-phosphate	16.3224	16.6483	16.2133	16.3172	16.6742	16.7956	16.1077	17.1891	16.2802	16.6392	16.739	16.5548	16.3598	16.0798	16.1777	16.5912	17.0462	16.5847	16.0113	16.4674	16.6592	16.6705	16.8348	16.6743	16.6474
Guanosine	15.8203	16.0531	15.9638	15.6526	15.3834	15.6344	16.0828	15.5144	15.8431	15.6223	15.4143	16.2099	16.512	15.9642	15.8034	16.0446	15.3755	16.4433	15.3214	15.4637	16.0117	15.3672	15.9199	16.0512	16.3561
Hexanoylcarnitine	12.7724	12.0889	13.1946	13.3986	13.398	12.0266	13.0811	13.0922	12.7598	12.0948	12.8173	13.919	12.6663	13.3346	13.2126	13.1226	12.5181	11.96	13.1576	12.5711	13.9629	13.0185	13.1578	13.5615	13.6082
Icosatrienoylcarnitine	14.4256	14.9381	15.804	14.4166	13.7413	14.2887	14.4595	14.2286	14.4493	14.6017	15.1403	14.3598	14.5466	14.7267	14.4324	13.857	14.4624	13.8109	11.8921	14.1226	14.4147	14.728	14.388	15.2442	14.3567
Indolelactic acid	15.972	18.4398	15.9703	16.6951	16.5473	14.4858	13.9831	14.5356	12.956	15.2805	14.912	17.2448	14.2573	15.9306	15.3701	15.5714	16.036	16.469	15.5295	19.2385	14.7649	16.5939	16.4317	18.4447	17.8461
Isoleucyl-Isoleucine	13.3801	12.4443	12.8311	13.1021	13.3667	13.7492	13.7778	14.4772	13.4937	13.2891	13.8893	14.2268	14.164	13.3535	13.3818	13.0758	13.3348	12.8521	13.1523	13.369	14.0606	13.6399	13.1386	13.1749	13.2317
Isoleucyl-Leucine	14.7557	13.8742	14.4434	14.8179	15.1917	15.4588	15.3738	16.6632	15.0471	15.094	15.5887	15.7393	15.9035	14.9002	15.3825	15.1354	14.8742	14.4459	14.6544	14.822	16.1036	15.3847	14.8938	14.9161	14.9831
Isovalerylcarnitine	15.6134	14.4139	14.9576	15.465	16.7034	14.6537	16.0604	15.9312	15.7525	16.2367	14.8335	15.2606	15.6745	15.6481	16.5456	15.958	14.7098	14.9794	17.0462	15.2036	15.2476	15.5259	15.646	16.1224	15.5839
Ketoleucine	18.1863	17.8957	17.2751	18.5745	18.9365	18.6777	18.2344	18.4386	18.6483	18.3467	18.2042	17.7224	18.8309	17.9786	18.682	18.9519	18.1113	17.9756	19.1075	18.0072	17.8406	18.0847	18.3	18.4733	18.2259
2-Hydroxyglutaric acid / 3-Hydroxyglutaric acid	16.0761	16.073	15.7057	15.9681	15.6104	16.0677	16.5094	16.2013	16.2251	15.616	16.0156	15.6668	16.9035	15.841	15.9397	16.3275	15.8356	16.1662	15.8212	15.5979	15.522	15.5262	16.0818	16.2067	16.178
Acetylcarnitine	18.8745	19.2503	18.9955	18.8141	18.9981	18.124	19.0743	18.7061	19.394	18.6773	18.0415	18.6515	18.5038	19.2799	18.9091	18.8715	18.8225	19.1751	18.2048	18.4579	18.5943	18.7601	18.9215	18.5827	18.5181
Carnitine	18.1442	18.1168	17.917	17.8141	17.8582	18.2091	18.1506	18.3616	18.5822	17.7751	17.362	17.9435	17.9011	17.965	17.9016	17.9191	17.8764	18.4581	18.1401	17.8625	17.7827	17.6263	17.8391	17.4166	17.8241
Lenticin		9.31738	10.0722		10.8189	10.3911		9.32551		11.9945	11.0943	11.1732	10.0955	10.5939	11.2571	10.355	9.61009	10.0702	10.8715		12.1696		11.1498	11.4178	11.2838
Leucyl-Aspartate / g-Glutamylvaline	15.9984	16.33	15.9837	16.1894	16.0122	16.5086	16.1753	15.8076	15.7247	16.11	15.9993	15.3746	16.1584	15.6959	16.0399	15.75	16.1613	16.5296	16.3574	16.0596	15.8934	15.9323	16.1872	16.29	16.2828
L-Glutamine	18.4925	18.546	18.5474	18.6165	18.6382	17.8707	18.2326	18.6143	18.4727	18.4088	18.2802	18.5021	17.8091	18.4612	18.483	18.6202	18.6874	18.6223	18.8331	18.6313	18.2415	18.579	18.5011	18.3557	18.2858
L-Kynurenine	13.219	12.322	12.791	12.6324	12.4107	13.7939	14.1217	15.3737	13.8029	11.6459	12.065	13.2681	15.0514	13.5756	14.0965	14.6888	11.7785	13.0031	13.5721	11.8706	13.073	11.3032	12.4947	12.0258	13.4288
L-Leucine	25.4574	25.59	25.3715	25.4906	25.2878	25.6036	25.4452	25.3087	25.6514	25.2977	25.1393	25.348	25.4381	25.4318	25.4711	25.5287	25.4953	25.9819	25.9729	25.6437	25.3835	25.3104	25.3433	25.2302	25.49
L-Leucine / L-Isoleucine	26.0332	26.1803	25.9413	26.0994	25.9125	26.1937	26.0818	25.8936	26.24	25.9039	25.7751	25.9431	26.0669	26.0556	26.0782	26.1823	26.0915	26.5279	26.6018	26.2599	25.972	25.911	25.9408	25.8581	26.1044
L-Methionine	21.9621	21.8822	21.8161	22.0202	21.9949	21.6057	21.9003	21.668	21.891	21.7534	21.5834	21.7694	21.7312	21.9164	21.9479	22.1227	21.8844	22.1334	22.7297	22.1297	21.6284	21.8104	21.7075	21.7452	21.795
L-Phenylalanine	24.1524	24.2245	24.069	24.2433	24.0429	24.2632	24.1897	23.9696	24.3555	24.0119	23.8864	24.033	24.1653	24.1808	24.2213	24.3096	24.1734	24.5918	24.7903	24.3796	24.0523	24.0311	24.0335	23.9825	24.1929
L-Proline	20.5586	20.59	20.4841	20.5558	20.5887	20.3265	20.3992	20.5656	20.5202	20.2852	20.0231	20.3603	20.2909	20.5058	20.5578	20.6638	20.5218	20.8613	20.8799	20.4221	20.2881	20.2874	20.391	20.1777	20.3521
L-Threonine	17.4774	17.505	17.4547	17.5053	17.4582	17.0566	17.178	17.6027	17.2875	17.2723	17.1494	17.474	16.937	17.3665	17.4037	17.4517	17.5334	17.7331	17.7153	17.504	17.2352	17.3772	17.4741	17.1842	17.3215
L-Tyrosine	22.8185	22.931	22.7866	23.0069	22.8875	22.9461	23.0091	22.7961	23.1132	22.771	22.5793	22.7266	22.8452	22.9542	23.0276	23.1281	22.8983	23.2748	23.6016	23.1135	22.7815	22.7614	22.6987	22.698	22.8844
LysoPC(0:0/14:0)	16.3674	16.7952	16.4663	16.333	16.0152	16.4193	16.5392	16.2778	16.3118	16.4175	16.7733	16.1343	16.2627	16.6075	16.398	16.2814	16.4531	16.252	16.0571	16.5454	16.3441	16.502	16.3591	15.886	16.0653
LysoPC(0:0/15:0)	13.9712	14.3589	13.4955	14.0442	14.1329	15.0958	14.0986	14.3435	13.8141	14.0548	14.5179	13.7363	14.3082	13.8094	14.2407	14.0567	14.0081	13.617	14.4258	14.0838	14.4091	13.9405	13.8634	13.5717	14.0234
LysoPC(0:0/16:0)	21.078	21.0717	21.0995	20.8587	20.9562	21.0627	20.6928	20.8582	20.715	20.9665	21.1345	21.2441	20.9043	21.1432	20.891	20.815	21.0099	20.6484	20.6068	21.012	21.0079	21.0105	20.9475	20.876	20.9112
LysoPC(0:0/16:1)	18.4884	18.421	18.287	18.359	18.3822	18.678	18.372	18.4966	18.2717	18.4992	19.0294	18.7028	18.7588	18.5705	18.4918	18.3712	18.3049	17.682	17.8884	18.3636	18.5106	18.4951	18.2038	18.2146	18.1512
LysoPC(0:0/17:0)	15.7179	15.9144	15.7155	15.8286	15.6561	16.5768	16.0527	16.3093	15.8379	15.9055	16.1077	15.9378	15.9803	15.7825	15.8823	15.6573	16.0936	16.239	16.0987	15.8993	16.0355	15.6786	15.8245	15.541	15.9715
LysoPC(0:0/18:0)	18.0974	18.468	18.4868	18.2047	18.0553	18.1545	17.5533	17.7759	17.8558	18.3151	18.4696	18.4983	17.3968	18.0568	18.11	17.808	18.4978	18.0957	18.4341	18.3718	18.1252	18.1404	17.7715	18.0896	18.0386
LysoPC(0:0/18:1)	20.5163	20.4599	20.5089	20.4548	20.5409	21.0129	20.5298	20.5959	20.3584	20.5219	20.8516	20.9034	20.9297	20.7067	20.485	20.6182	20.5614	20.2516	20.3488	20.5108	20.7296	20.428	20.5897	20.6523	20.8133
LysoPC(0:0/18:2)	18.5359	18.5815	18.6171	18.6104	18.1939	19.0432	18.7167	18.8198	17.9823	18.3281	19.02	18.7038	19.0157	18.772	18.5564	18.2345	18.7405	18.6722	18.0761	18.7652	18.8881	18.7072	18.973	18.6476	18.9298
LysoPC(0:0/20:1)	15.7507	15.4909	15.5636	15.573	15.3293	16.301	15.5286	15.4498	15.2443	15.4602	15.9448	15.8255	16.3336	15.5159	15.3897	15.4454	15.8263	15.9377	15.6146	15.5995	15.9249	15.5654	15.922	15.8299	16.0727
LysoPC(0:0/20:4)	17.7101	17.8105	17.3633	17.7589	17.6464	18.6876	18.1156	17.9943	17.9396	17.8707	18.5787	17.9993	18.4762	17.8678	17.9163	17.9611	17.792	17.2333	18.0608	17.9869	17.7989	17.6138	17.4299	17.6883	17.8382
LysoPC(0:0/20:5)	14.7705	14.8659	14.3537	15.0853	14.685	16.0464	15.4445	15.3671	15.1395	15.0605	15.6044	15.3212	15.7436	14.9156	15.0333	15.0211	14.6405	14.865	15.1471	15.104	14.7706	14.4935	14.489	14.4934	14.935
LysoPC(0:0/22:4)	16.2806	16.5512	15.8814	16.2748	16.0831	17.0717	16.6284	16.5107	16.5419	16.319	17.0779	16.0733	17.2526	16.2516	16.4434	16.7448	16.2123	15.7054	15.9948	16.3266	16.4293	16.3116	16.1153	16.256	16.252
LysoPC(0:0/22:5)	15.9358	15.998	15.6328	16.0047	15.8005	17.0146	16.1029	16.3612	16.2169	16.2166	16.794	15.8507	16.6467	15.9425	16.2572	16.0901	15.9334	15.4692	15.8007	16.1495	16.1152	16.0875	16.0873	16.0877	16.1324
LysoPC(0:0/22:6)	14.5786	15.0523	14.2524	14.7351	14.405	15.3694	14.9705	14.5862	14.5876	14.5493	15.6332	14.7669	15.3655	14.7263	14.7437	14.9506	14.6223	14.0916	14.5207	14.3559	15.0448	14.4201	14.2993	14.0409	14.4503
LysoPC(14:0/0:0)	18.7038	19.527	19.4024	18.8163	18.7266	18.0247	19.0755	18.8489	18.7961	18.925	18.6352	18.6301	17.6316	19.1607	18.6998	18.5296	19.0812	19.0222	18.4526	19.2084	18.6203	19.0723	18.6199	18.2494	18.2767
LysoPC(15:0/0:0)	14.6497	14.8439	14.7395	14.8715	14.9874	15.2921	15.1506	15.4854	14.9423	14.7935	14.8229	14.7345	14.5468	14.9944	15.1248	14.8782	14.882	14.7359	15.3812	14.9616	15.0746	14.7321	14.4552	14.1039	14.5655
LysoPC(16:0/0:0)	22.7487	23.065	23.1688	22.8484	22.9939	22.5162	22.6413	22.8686	22.9537	22.86	22.6015	22.9711	21.8308	23.0389	22.7509	22.5842	23.035	22.7457	22.7512	22.9999	22.7438	22.9145	22.617	22.4582	22.495
LysoPC(16:1/0:0)	19.9438	20.19	20.155	19.982	20.0775	19.6818	19.7994	19.9925	19.9247	20.1282	20.1512	20.2632	19.3718	20.1811	20.0001	19.7787	20.0558	19.6077	19.6648	20.1023	19.9414	20.129	19.696	19.6419	19.5619
LysoPC(17:0/0:0)	15.7962	16.0529	15.8612	16.1171	16.2415	16.7452	15.8751	16.6162	15.9754	16.2105	16.165	16.2202	15.9001	15.8846	16.2709	16.0903	16.2627	16.2543	16.4527	16.1662	16.4781	16.0171	15.855	15.7818	16.1234
LysoPC(18:0/0:0)	21.4671	21.9571	22.0121	21.629	21.6297	21.2865	21.315	21.8226	21.5963	21.6949	21.6937	21.9826	20.7539	21.6856	21.5554	21.443	21.9469	21.5717	21.2825	21.8038	21.7399	21.7868	21.3795	21.4648	21.4072
LysoPC(18:2/0:0)	18.7774	19.3638	19.307	19.0672	18.6174	18.4439	18.9988	19.0682	18.6004	18.7504	19.0665	18.7866	17.9999	19.1424	18.863	18.5395	19.2368	19.0725	18.6847	19.3876	18.9756	19.2619	19.0314	18.5175	18.6941
LysoPC(18:3/0:0)	15.8832	16.8922	16.3289	16.2907	15.6598	15.4017	16.4065	16.3085	15.7461	15.8448	16.5303	15.7999	15.2298	16.2376	16.0668	15.7841	16.2689	15.9032	15.4707	16.4403	16.0352	16.3849	15.9538	15.4977	15.5786
LysoPC(20:1/0:0)	18.1111	18.4949	18.3639	17.9951	17.9041	17.9147	18.4619	18.0891	17.6073	18.0521	17.9669	18.2718	18.2825	18.096	17.6761	18.1162	18.3206	18.9511	17.8937	18.1085	18.1212	17.9141	18.2559	18.1022	18.3798
LysoPC(20:2/0:0)	17.1273	17.8462	17.6768	17.5541	16.5103	17.5134	17.5703	16.9593	18.0569	17.6369	17.5417	17.3008	17.1053	17.2282	17.171	17.1748	17.8196	18.8958	17.5195	17.5531	17.2891	17.2889	17.1981	16.8735	17.1679
LysoPC(20:3/0:0)	16.8189	17.6894	17.4332	17.2872	16.7291	17.0974	17.0344	16.8609	16.4041	17.2624	17.8864	17.2537	16.5776	16.9107	16.9343	16.7001	17.3879	17.0622	16.9212	17.3032	16.9093	16.9662	16.6169	17.0108	16.9538
LysoPC(20:4/0:0)	16.748	16.933	16.6377	16.8393	16.5556	17.1222	16.7808	16.3108	16.9362	16.8665	17.2629	16.8516	16.5465	16.7531	16.7519	16.6194	16.8462	16.4746	17.6079	17.1791	16.5331	16.6447	16.1769	16.4128	16.5062
LysoPC(22:4/0:0)	14.8569	15.2362	14.6578	15.0424	14.5575	15.2532	15.301	14.983	15.2748	14.7634	15.2901	14.8488	15.2173	14.9045	14.9755	15.2173	14.8067	14.9114	15.1851	14.8637	14.7458	14.5545	14.4328	14.2615	14.5975
LysoPC(22:5/0:0)	15.2095	15.7244	15.2182	15.439	15.1905	15.9878	15.6143	15.5541	15.4424	15.4316	15.7991	15.2128	15.3899	15.1892	15.3508	15.4502	15.381	15.2284	15.6669	15.4425	15.0791	14.9843	14.8981	15.0163	15.2337
LysoPC(22:6/0:0)	13.7407	14.3319	13.6854	13.9898	13.5266	13.8759	14.3616	13.6308	14.1976	13.6043	14.3985	13.8433	13.9632	13.9282	13.6963	13.7982	14.1398	13.7915	13.7147	13.5386	13.887	13.6581	13.4447	13.2783	13.4162
LysoPC(O-16:0/0:0)	16.3785	15.8932	16.2517	16.2972	16.4009	17.2837	16.2235	16.9863	16.2414	16.6547	16.8825	16.7235	16.1448	16.0378	16.2355	15.8686	16.4823	16.1104	16.9599	16.5074	16.3182	16.1927	16.4546	16.3695	16.6321
LysoPC(P-18:0/0:0)	17.5789	17.1752	17.2901	17.3535	17.5847	18.8072	17.4646	18.0785	16.9428	17.9269	18.2436	17.9427	17.8905	17.1263	17.3251	17.0632	17.5709	17.2604	17.913	17.671	17.5733	17.2831	17.6215	17.7213	18.0104
LysoPE(0:0/16:0)	18.7233	18.98	18.9449	18.3888	18.0352	19.5139	17.9705	18.0904	18.2581	18.4856	18.8272	18.3377	18.7062	18.7863	18.3366	18.7871	18.7376	18.6835	18.3544	18.9683	18.7438	18.6045	19.0273	18.3127	18.9215
LysoPE(0:0/18:1)	20.8134	20.4629	20.8255	20.4864	20.6995	22.0369	20.1992	20.7684	20.2065	20.8818	21.1953	20.7058	20.8792	20.6159	20.6598	20.9654	20.9618	20.4815	21.7202	21.1964	21.3279	20.8019	21.3341	21.0158	21.6352
LysoPE(0:0/18:2)	18.7488	18.8555	19.2217	18.9561	18.6535	20.0038	18.394	19.1003	18.1052	19.0685	19.4815	18.8191	18.6886	18.7868	18.735	18.7252	19.2588	19.1003	18.9748	19.5607	19.5147	19.2763	19.6819	19.0902	19.6475
LysoPE(0:0/20:3)	19.79	20.2396	20.7895	20.0105	19.6441	20.7854	19.3829	19.8763	19.378	20.4795	20.83	20.2761	19.7535	19.9623	19.869	19.6785	20.4452	20.0082	19.2954	20.5668	20.474	20.4159	20.4601	20.7988	20.7339
LysoPE(0:0/20:4)	21.6472	21.5832	21.9561	21.5391	21.5933	22.8081	21.5135	21.8928	21.55	22.1101	22.3634	21.8898	21.7905	21.6966	21.6502	21.8571	21.8902	21.426	22.1575	22.2815	22.1153	21.8473	21.9781	22.0253	22.3528
LysoPE(0:0/20:5)	18.8977	18.6012	19.026	19.0022	19.1735	20.6013	18.8555	19.6046	18.9848	19.5341	19.7313	19.4021	19.284	19.1128	19.1819	19.2308	19.1698	18.6871	19.6962	19.6433	19.3355	19.0617	19.3811	19.4126	19.8245
LysoPE(0:0/22:5)	20.8439	20.8978	21.4466	20.6919	20.5298	21.6887	20.3695	21.1564	20.79	21.2736	21.3442	20.8088	20.6441	20.9201	20.8596	21.038	21.0478	20.7873	20.6594	21.5037	21.2555	21.2676	21.5419	21.2152	21.4906
LysoPE(0:0/22:6)	19.0222	19.3871	19.2742	18.8983	18.4911	19.6478	18.5974	18.7013	18.744	19.1149	19.8466	19.0808	19.2162	18.943	18.8657	19.3181	19.2232	18.8777	18.8048	19.1981	19.7377	19.2447	19.3852	18.9965	19.414
LysoPE(18:0/0:0)	19.2841	19.9411	20.1504	19.542	19.338	18.8821	19.312	19.4842	19.7876	19.5797	19.3907	19.8555	18.4341	19.7246	19.3173	19.401	19.736	19.661	18.8813	19.6305	19.4122	19.5673	19.3854	19.3844	19.339
LysoPE(20:1/0:0)	18.1676	17.9431	18.3152	17.6608	17.6164	19.1411	17.2603	18.0832	16.9115	18.0026	18.4226	17.9473	18.3214	17.6228	17.6495	17.9548	18.2007	18.1337	18.0344	18.2253	18.6268	18.0534	18.8369	18.3626	18.9723
LysoPE(O-16:0/0:0)	15.253	15.2006	15.7089	15.3072	15.1752	15.0819	15.563	15.8198	15.6244	15.3628	15.3759	15.6685	14.4974	15.3767	15.1153	14.8037	15.5869	15.454	15.3838	15.3833	15.1975	15.2832	15.4354	15.2539	15.3519
LysoPE(O-18:0/0:0)	15.0224	14.7346	15.4383	15.2739	15.2041	15.6621	15.0107	15.5332	14.9536	15.4969	15.5962	15.9204	15.0956	14.7549	14.8023	15.0785	15.1845	15.3182	15.2556	15.2759	15.4737	15.0813	15.2793	15.6196	15.743
LysoPE(P-16:0/0:0)	18.262	17.8191	18.2079	18.2933	18.5039	18.3357	18.2768	18.6252	18.4861	18.3978	18.3326	18.7248	17.9218	18.3113	18.399	18.0522	18.2743	17.9843	18.9092	18.5756	18.3868	18.3905	18.3026	18.496	18.49
LysoPE(P-18:0/0:0)	17.8725	17.3055	17.5132	17.5816	17.9004	18.2916	17.8175	18.3466	17.6228	17.9691	18.221	18.591	18.4045	17.4028	17.784	17.9059	17.6873	17.4978	18.4834	17.8477	18.0824	17.5694	17.8182	18.5526	18.5811
Malic acid	19.3531	19.5153	19.6797	19.6418	19.1396	19.6757	19.0885	19.2269	20.152	19.4983	19.517	19.1669	19.6438	19.4785	19.706	19.6042	19.7493	19.8284	18.9307	19.5022	19.6522	19.8351	19.7812	19.9753	19.6203
Methylmalonylcarnitine	13.1839	12.6792	13.7992	12.6575	13.1103	12.3715	13.4917	13.7033	13.3585	13.0866	12.2572	13.0944	12.4858	13.3695	13.2038	12.7988	13.4064	13.6539	13.6658	13.3737	13.4538	13.4231	12.9725	13.0393	12.9965
N-Acetylaspartylglutamic acid	19.1073	19.5532	19.6093	19.4899	19.1451	19.5088	19.7032	19.6887	19.2143	19.3831	19.2652	18.6141	18.8684	19.239	19.2721	19.1956	19.5895	19.9131	19.537	19.479	18.8728	19.1744	19.3129	18.986	19.151
N-Acetyl-beta-alanine	15.3199	15.2505	15.1817	14.9327	14.8383	15.5212	15.3653	15.2029	15.1321	14.9811	14.9144	15.3832	16.0395	15.3132	15.1693	15.3814	15.0408	15.7359	15.0585	14.9556	15.1962	14.7422	15.2807	15.2432	15.5957
N-Acetyl-L-aspartic acid	21.5655	21.9254	22.1984	21.9197	21.5961	21.845	21.8513	22.0584	21.4845	21.9194	21.8497	21.2228	21.2536	21.745	21.7476	21.6654	22.0662	22.2015	21.7348	22.0053	21.4546	21.8219	21.8707	21.5934	21.6401
N-Acetyl-L-methionine	14.4543	14.8006	15.0527	14.6738	14.1674	14.0441	14.3021	14.2568	14.3514	14.7373	14.664	14.5541	14.3092	14.6087	14.4591	14.4295	14.6604	15.081	13.5937	14.5926	14.5708	14.8551	14.8231	14.6539	14.465
N-Acetyl-L-tyrosine	10.382	10.6986	11.1233	10.6939	10.2935	9.18791	11.1458	11.3232	11.2196	10.2159	10.4146	10.2037	9.4771	10.7778	10.3954	10.7601	10.7198	10.5664	9.80033	10.1233	10.3354	10.6631	9.92405	9.0937	9.07514
N-Acetylneuraminic acid	15.7426	15.5793	16.0907	15.9049	15.8007	14.8739	15.345	16.0804	15.0286	15.799	15.6898	16.0144	15.2141	15.6561	15.5314	15.3457	16.1362	16.274	15.0158	15.7771	15.4842	16.0873	16.1818	16.044	15.6562
Niacinamide	20.2842	20.1309	19.8089	20.2953	20.2553	19.7579	20.341	19.6166	20.3844	19.8835	19.8826	19.9474	20.3201	20.1719	20.2446	20.5024	20.0815	20.2435	21.2198	20.2077	19.8477	19.9883	19.9295	20.1254	20.0668
Oleamide	16.9824	18.8131	17.748	16.4096	16.0194	18.9509	13.591	14.0144	14.4207	16.3657	16.8909	16.8622	15.356	15.8546	15.9587	14.881	17.6227	16.7274	16.88	21.0147		19.6377	17.8835	19.2168	19.5829
Oleic acid / Elaidic acid	12.6895	11.6036	11.879	12.2092	12.531	12.7748	11.2622	11.6994	12.0264	12.1691	12.3427	13.1607	12.2494	11.9909	11.6158	11.5775	12.4036	12.0734	12.4245	12.8191	13.0044	12.95	13.2266	12.9111	13.0306
Oleoylcarnitine	19.0205	18.8487	19.208	19.3527	18.9092	19.5408	18.9823	19.1226	19.0888	19.4016	19.953	18.6614	20.0488	18.8447	19.4662	18.4786	18.841	18.156	17.0726	18.6852	18.7311	19.4287	19.1274	20.3433	19.0148
Oxidized glutathione	20.7986	21.0605	20.7569	21.1267	20.6551	20.9365	20.5094	20.1324	21.0884	20.8345	20.8694	20.0002	20.3506	20.6873	20.9725	21.0065	21.0061	20.9383	21.9122	21.5272	20.356	21.0422	20.4375	20.5141	20.3752
Oxoglutaric acid	16.4806	16.2637	16.2238	16.5784	16.7867	17.7337	15.8976	16.5928	16.6095	16.5809	16.4726	15.6562	17.0265	16.2469	16.8073	16.5508	16.6364	16.2192	16.2777	16.0087	15.9793	16.2237	16.7111	16.9381	16.5949
Pantothenic acid	20.5557	20.3277	20.3681	20.5732	20.627	20.683	20.6439	20.6373	20.5367	20.3457	20.4531	20.5418	20.9079	20.5442	20.5398	20.8437	20.5992	20.6333	20.975	20.4724	20.4261	20.3339	20.8592	20.9623	21.0261
Phenylalanylglutamic acid / g-Glutamylphenylalanine	13.2482	13.4029	13.1525	13.611	13.3721	13.1154	13.4467	13.2151	13.5541	13.2449	13.1658	12.956	13.1693	13.2428	13.4787	13.3102	13.233	13.5293	13.4187	13.2843	13.3029	13.434	13.1566	12.9704	12.9231
Phenylalanylphenylalanine	14.0692	13.427	13.7742	13.9729	14.0027	14.7571	14.4724	15.3255	14.3357	14.2032	14.9313	14.6431	14.9761	14.1209	14.346	13.9012	14.2935	13.6948	13.5466	14.3633	15.2187	14.8662	14.2	14.1427	14.0961
Phosphorylcholine	19.8258	19.8271	19.87	19.4498	19.2695	19.7873	19.0178	19.3888	19.5397	19.9784	19.5424	19.6325	19.3304	19.3586	19.4718	18.8474	19.6177	20.0772	18.8893	19.4237	19.2069	19.5273	19.7133	19.5068	19.398
Serotonin	10.8796	11.7694	11.5435	11.8259	11.329	13.0151	13.0573	13.5803	12.7024	11.7978	10.7495	11.1695	12.7581	12.2837	12.3532	11.7471	10.6157	12.6983	9.05025	10.9046	10.9783	10.6698	10.7134	10.0331	10.6449
Spermidine	17.6407	17.5034	17.308	17.37	17.0786	18.397	17.8629	17.9252	18.6107	17.3506	17.2254	17.4558	18.765	17.73	17.6771	17.9425	16.7982	17.5598	16.3487	17.2346	17.4451	17.2004	17.8631	17.6336	17.8878
Spermine	14.7344	14.6365	15.4681	14.6361	13.6128	16.2599	14.7774	14.7293	16.2091	14.7317	15.0679	13.788	15.8558	15.0679	14.8907	14.9291	14.1396	14.2608	12.3975	14.4854	14.734	14.8578	15.646	15.3908	15.2703
Sphingosine	20.7924	20.438	20.7927	20.2709	19.9998	22.3843	20.6208	20.642	20.0496	20.6359	21.3616	21.5098	22.5998	20.4527	20.7404	21.1032	20.2828	20.809	20.9251	20.5546	21.9051	20.1657	21.0784	21.644	22.4253
Sphingosine 1-phosphate	14.6041	14.0994	14.6625	13.8747	13.9013	15.0034	13.5389	14.3753	14.1088	14.4734	14.9313	14.5594	14.7655	14.1314	13.9599	14.0883	14.7829	14.1304	13.4479	14.322	14.7925	14.7409	14.8921	14.7876	14.6563
Stearoylcarnitine	17.6983	16.7366	17.8645	17.8346	18.1299	18.22	17.4058	18.608	17.7288	18.3687	19.0185	18.2282	18.4439	17.366	18.1728	17.3947	17.7012	16.1377	16.526	17.2039	17.8371	18.1065	17.6849	19.2033	17.8581
Succinic acid	17.1212	16.8456	18.1103	17.7809	17.5036	17.0414	17.5204	17.118	16.7341	17.3786	17.7107	17.8449	17.9228	17.9685	17.7889	17.9903	17.7644	17.7122	17.7408	17.5301	17.9089	17.6147	17.5642	18.346	18.0599
Uric acid	9.31441	8.33418	9.02254	9.86551	10.9046	10.82		8.18788	7.37049	9.839	9.14559	9.81091	9.98067		9.09341	9.36075			9.72344		9.38482		11.0373		11.0373
Uridine 5'-monophosphate	15.5935	14.338	14.1562	15.2428	16.449	13.521	15.5617	15.5988	14.4299	15.2781	15.3469	16.3146	15.3262	14.9291	14.9042	14.8997	15.2148	14.5145	15.7903	15.3738	15.624	16.0558	15.7825	16.1173	15.3929
Xanthosine	12.8143	13.8148	13.873	13.4468	13.1099	12.2411	13.5727	12.9363	13.5152	13.282	12.8444	12.5423	12.2829	13.5691	13.0839	13.1444	13.4043	13.6207	11.9909	13.0726	12.8081	13.4048	12.9708	12.7237	12.3828

### Sheet: GC
Metabolite_ID	GBA_1	GBA_2	GBA_3	LRRK2_1	LRRK2_2	LRRK2_3	PARK2_1	PARK2_2	PARK2_3	PINK_1	PINK_2	PINK_3	SNCA_1	SNCA_2	SNCA_3	SNCA_4	Idiopathic_1	Idiopathic_2	Idiopathic_3	MSAP_1	MSAP_2	MSAP_3	Control_1	Control_2	Control_3
Pyruvic acid	23.4285	23.2662	23.3749	23.4576	23.7453	23.5241	22.8564	23.1262	23.1376	23.535	22.5929	22.3165	22.7817	22.5114	23.4691	23.0539	22.9957	23.5074	24.1563	23.3601	22.8937	23.2517	22.5178	22.9825	22.6999
alpha-Hydroxybutyric acid	18.68	17.9462	18.5417	17.8527	18.1007	17.3585	18.065	18.2426	18.1519	17.5678	16.8946	17.7284	18.6718	18.2837	18.3357	18.2453	17.3049	18.2421	17.7109	17.8486	18.1084	18.1644	17.6164	17.5697	17.6351
Dihydrouracil	27.9635	27.5446	27.1582	27.0063	27.1277	27.5942	27.9036	27.6777	27.2608	27.3316	27.2446	27.3992	27.8794	27.0647	26.9797	27.0678	26.9026	27.4193	27.3752	26.9094	26.9139	26.6207	27.1801	26.7872	26.9202
Valine	25.0157	24.9865	24.7313	24.9348	25.089	25.0298	24.8703	24.9041	24.821	24.8784	24.6164	24.4814	24.8081	24.8269	25.0594	25.004	24.9582	25.0071	25.2954	25.3092	24.5048	25.1072	24.6358	24.571	24.6349
Isoleucine	25.2018	25.2723	25.0847	25.1577	25.2606	25.2828	25.1152	25.0778	25.0821	25.0305	24.7688	24.7131	24.8782	24.9499	25.2527	25.3281	25.1541	25.251	25.6375	25.6145	24.8254	25.3351	24.7866	24.8103	25.0051
Glycine	22.4264	22.3557	22.5422	22.3809	22.616	22.3628	22.5151	23.1317	22.6943	22.225	22.1776	22.1676	21.7861	22.4259	22.4833	22.6211	22.609	22.1773	22.8473	22.5826	21.9844	22.4204	22.2241	22.0233	22.2426
Succinic acid	19.8475	19.6355	20.8085	20.4223	20.5043	19.9699	20.3754	20.3254	19.6528	20.3051	20.574	20.7434	20.6904	20.7626	20.4356	20.6514	20.5195	20.2524	20.2432	20.1278	20.7094	20.3552	20.342	20.9979	20.8777
Glyceric acid	16.5152	16.7211	16.2884	16.7087	17.0163	16.5625	16.645	17.2926	17.0246	16.2961	16.2958	16.3457	16.0203	16.2962	16.7302	16.9927	16.7213	16.2879	16.8524	17.0187	16.3215	17.0218	16.1164	16.067	16.3872
Uracil	18.5687	18.4965	16.4097	18.3728	18.8117	19.0207	18.7694	18.6639	18.7533	18.0687	18.7005	19.4706	19.9119	18.1552	18.5047	19.1841	19.4661	19.2004	18.5356	18.862	18.1861	19.1091	19.3504	19.1154	19.6645
Fumaric acid	21.1044	21.252	21.3757	21.3085	20.8479	20.9884	21.0913	21.1003	22.0104	21.396	21.7289	21.4691	21.2039	21.4819	21.3309	21.1321	21.4069	21.0559	20.5162	20.9905	21.2088	21.3361	21.7046	21.8343	21.4071
Serine	25.0497	25.2164	25.296	25.2298	24.9033	24.8704	24.9784	25.3456	25.4853	25.075	25.0326	24.5777	24.7122	25.2037	25.1787	25.1006	25.2076	25.122	25.3749	25.6261	24.7723	25.2444	24.796	24.9543	24.5548
Nonanoic acid (Pelargonic acid)	15.6081	16.06	15.4782	15.9411	15.7948	16.1072	15.8897	15.943	16.0744	15.5883	15.7053	15.6881	15.4842	15.8187	15.692	15.5603	15.8504	15.6572	15.7779	16.1261	15.5858	15.6517	15.7706	15.8586	15.7568
Threonine	21.7761	22.0341	22.1032	21.9693	21.8946	21.633	21.753	22.0367	22.0608	21.7637	21.5516	21.3348	21.278	21.878	21.997	22.063	21.8412	21.8021	22.2083	22.3298	21.5095	22.0188	21.4181	21.521	21.4992
beta-Alanine	16.3802	16.503	15.641	16.2794	17.098	16.6554	17.6635	16.9131	15.7165	16.4463	17.0235	17.1114	17.4714	16.4089	16.4692	17.0114	17.1435	16.4671	16.4894	16.3125	15.9726	16.6102	17.3569	17.5652	18.1737
Aminomalonic acid	16.3104	16.1117	16.7058	15.9722	16.2712	15.5281	16.321	17.0366	16.0817	15.9515	15.8542	15.8517	15.5948	16.3038	16.3243	16.2247	16.0032	15.6253	16.3262	16.0188	15.4123	15.9149	15.4185	15.4928	15.5548
Glutamine	17.988	18.1223	18.3875	18.3601	17.893	17.0334	17.6586	18.2749	18.451	17.941	17.7283	16.8378	17.5313	17.9302	18.2429	18.2097	17.6878	17.9424	18.018	18.4203	17.5129	18.4833	17.4577	17.579	17.0394
Malic acid	18.8614	18.9948	19.3378	19.2722	18.595	18.5499	18.7463	18.6828	19.9279	19.1569	19.6718	19.0787	19.1688	19.3556	19.3575	19.0569	19.3345	18.8568	18.0504	18.8171	19.2242	19.5892	19.7081	19.9988	19.3649
Adipic acid	16.2138	15.1038	16.7943	16.2844	16.9967	16.9053			17.246	16.3682	15.0722	15.4586	15.4167		15.895	15.5705	15.7836		16.7544	15.6037	16.1205		16.0454	16.0387	16.0693
Erythritol	13.4017	13.3063	12.9285	13.9367	13.9176	13.1741	14.9828	13.7972	14.4404	13.249	13.3354	14.5177	15.0349	13.5134	13.8686	14.9614	13.8545	15.1393	13.6931	13.0773	13.7068	13.9783	14.4664	14.2818	15.5245
Pyroglutamic acid	25.0795	25.332	25.4178	25.3034	25.0425	25.0304	24.9909	25.3125	25.4487	25.1398	25.122	24.739	24.7168	25.4522	25.203	25.1312	25.2432	25.0676	25.253	25.4069	24.89	25.0834	25.0116	24.9508	24.6524
gamma-Aminobutyric acid (GABA)	20.619	21.8113	21.2571	21.4201	21.1107	21.2375	21.5082	21.2013	22.2112	22.3467	23.0342	21.6014	20.7974	21.8711	20.7637	21.431	21.9928	20.8147	20.1712	20.9811	21.8944	21.4761	21.4175	20.6331	20.2041
Creatinine	17.3281	17.7992	16.8372	15.7144	16.4223	14.4966	15.9778	18.9377	16.4285	16.1998	16.5472	16.054	16.3524	16.6084	15.9572	16.1916	16.3681	15.6363		15.2858	17.2035	15.6406	15.9516	15.379	14.3484
Cysteine	22.8239	22.912	22.8529	22.9212	22.7374	21.9957	22.7231	23.5339	22.8542	22.6847	22.4201	22.0922	22.5737	22.2899	23.144	23.1011	22.0043	22.6088	23.254	23.3529	22.7962	23.1246	21.9682	22.3957	22.2344
Hypotaurine	15.9109	15.8131	17.4163	17.2466	17.9263	16.6116	16.1191	17.3289	18.6521	17.214	15.8279	16.962	13.7118	17.8467	16.8252	15.9722	16.5223	15.5235	15.5375	16.7186	15.6093	16.998	16.6208	15.7507	15.9351
Phenylalanine	18.2931	18.2984	19.3833	18.7016	17.9386	15.9904	17.7445	18.5063	18.0689	18.1884	17.1957	16.3867	17.8269	17.8239	18.8502	18.3338	16.2677	18.1131	18.2454	18.7437	18.121	18.7581	16.5794	17.4586	16.6698
Dodecanoic acid	14.5036	14.5236	14.1397	15.2298	14.3575	15.2827	15.227	14.847	16.3256	14.9303	14.4539	14.669	15.3227	14.9793	14.2874	15.0518	15.2353	16.7235	15.7655	14.9285	14.2443	13.9755	15.4755	15.0418	14.7064
N-Acetyl aspartic acid	19.6858	20.154	20.5123	20.3387	19.975	20.497	20.404	20.6545	20.3817	20.634	20.6301	19.4113	19.5002	20.6315	20.077	19.7294	20.185	19.7784	20.5102	19.7802	19.7388	19.0796	19.9429	19.8478	19.106
Ribose	14.8565	15.5849	14.9903	14.8751	15.6263	14.4725	16.2936	14.4459	14.0424	15.2672	15.6214	15.6795	15.7961	14.6735	15.1728	15.2417	14.7581	14.4729	13.6793	14.304	15.269	15.6016	14.8873	15.6619	16.3963
Xylitol	16.1374	16.1799	17.0789	16.5533	16.2925	15.0689	16.2936	16.845	16.3987	16.2129	16.0669	15.8708	16.0969	16.1471	16.6878	16.7845	15.5893	16.1303	16.2832	16.1911	16.6705	16.5999	15.3347	15.8634	15.761
beta-Glycerophosphoric acid	18.8343	19.3791	19.1758	19.2657	19.3707	19.2048	19.2458	19.2141	19.1402	19.4555	19.4588	19.4288	18.8598	19.4187	18.9192	18.9658	19.1835	18.9699	18.8466	19.0364	19.4741	18.9496	19.2703	19.2011	19.1082
Putrescine	20.4721	20.6993	20.5958	20.8241	20.6341	20.4435	21.1405	20.6823	21.8008	20.5004	20.6369	21.0007	20.7574	21.1409	20.5807	21.0993	20.7134	20.6813	19.674	20.755	20.6671	21.1218	21.1734	20.7856	21.0632
Glycerol 3-phosphate	19.4651	19.9607	19.9273	20.0061	20.3183	19.6795	20.0878	20.5897	20.3687	20.4004	20.5646	20.242	19.6926	20.2867	19.5576	19.7824	20.0395	19.2388	18.9665	19.5876	20.4483	19.9245	20.1226	20.1705	19.5909
Xylonic acid/Ribonic acid	16.9773	17.6469	17.3694	17.0291	17.9838	16.8124	16.9119	16.624	16.3791	16.828	15.5943	15.6403	16.016	16.4522	17.2512	17.4574	16.7582	17.0351	17.7828	17.625	16.6252	17.5451	15.605	16.0584	16.5916
O-Phosphoethanolamine	19.5162	19.7872	19.9097	19.4727	19.8327	19.7164	20.0015	20.0143	19.7435	19.5446	19.4759	19.6727	19.3952	19.6687	19.6785	19.8507	19.7818	19.4241	19.7939	19.895	20.1442	19.8456	19.7429	20.0584	20.2177
3,4-Dihydrophenylacetic acid	20.3803	21.5841	21.3357	21.3741	19.3327	20.6388	19.2966	17.7762	19.9298	21.5908	23.5368	20.8161	20.0651	19.3492	19.793	19.7245	21.76	20.6536	19.8445	21.3616	21.2817	21.9424	19.5542	20.8674	19.5974
Myristoleic acid	14.4656	14.7914	14.9108	15.3322	14.7932	15.2721	14.0845	14.5798	15.1278	15.0003	15.3089	15.4526	14.5355	14.6347	14.9095	15.0485	14.7247	14.7505	14.8995	14.4078	15.2887	14.3414	14.179	14.4997	14.3992
Uridine diphosphate-N-acetylglucosamine	21.4455	21.2615	21.1684	21.2248	21.2255	21.5394	21.2612	21.5382	21.3439	21.2772	21.6994	21.7342	21.7233	21.2821	21.4013	21.4137	21.2716	20.9628	21.0315	21.0759	21.7924	21.3035	21.5881	21.5678	21.5396
Dehydroascorbic acid (DHAA)	21.5931	21.546	22.4625	19.2817	16.9368	21.5878	19.6447	16.0011	20.8739	21.845	21.9671	22.5415	21.519	21.9477	22.0298	20.51	21.0876	22.2508	21.0734	22.3123	22.138	21.4234	22.4076	22.6795	23.1173
Fructose	22.5208	22.3051	22.6037	22.445	22.6192	22.1898	22.8592	23.1533	22.3859	22.1489	22.4484	22.7658	22.8036	22.4216	22.5145	23.0111	22.4379	22.434	22.5977	22.3031	22.8743	22.5505	22.6317	22.6506	23.0321
Glucose	26.8243	27.1473	26.7054	26.5061	26.6884	26.7396	26.4851	26.4181	26.4373	26.4534	25.9411	25.9221	26.1815	26.0694	26.717	26.8414	26.457	26.8579	27.4521	27.1387	26.6112	26.7703	25.9962	26.1471	26.4531
Pentadecanoic acid	17.5456	17.5015	16.954	17.3307	17.4371	19.0235	16.9618	17.5629	17.8021	17.042	16.835	16.8616	16.668	17.1511	16.6771	17.069	17.1462	16.6988	17.611	18.1732	17.1591	16.8432	17.7881	17.3587	17.1472
Pantothenic acid	20.3563	20.0986	20.3	20.124	20.558	19.959	20.2778	20.7615	19.8773	20.1791	20.1713	20.3783	20.3321	19.8821	20.3643	20.5329	20.1603	20.0705	20.5241	20.1243	20.4181	20.3979	20.6065	20.8932	21.0867
Palmitoleic acid (Hexadecenoic acid)	22.2294	22.5856	22.173	22.2515	22.3012	22.4531	22.1062	21.981	22.1985	22.3876	22.1471	22.4303	21.9986	22.3639	22.1467	22.0909	22.0531	22.2113	22.1537	22.3603	22.16	21.997	22.1616	22.0572	22.1523
myo-Inositol	23.3016	23.0817	23.4974	22.982	23.2719	23.0369	22.7679	23.0604	22.9761	23.2647	22.5716	22.7053	22.6703	22.9762	22.9393	22.7911	22.7706	22.964	23.2194	23.1953	22.684	22.8843	22.504	22.7692	22.4364
Ribose 5-phosphate	15.0768	15.2571	15.116	15.4914	15.1312	15.3782	15.5573	15.6107	15.5622	15.5642	16.4546	15.7827	14.9717	15.2494	15.2088	14.896	15.4337	14.6394	14.6652	15.2032	15.7574	15.6628	15.4268	15.0318	15.0578
Heptadecenoic acid, 10Z-	15.5137	15.9186	15.8571	15.8355	15.7019	15.9675	15.9422	15.8661	15.8699	15.513	16.0505	16.1405	15.895	16.1513	15.7842	16.2634	15.987	15.5424	15.5587	15.5929	16.0081	15.498	16.2316	16.2464	16.456
Oleic acid/Elaidic acid (Octadecenoic acid)	24.794	25.1149	24.607	24.7623	24.8533	25.1342	24.8449	24.4733	24.4955	24.9434	24.8341	25.1754	24.7332	24.9135	24.5994	24.5303	24.7349	24.9241	24.7959	24.8501	24.8744	24.5071	25.019	24.7885	25.0335
Fructose 6-phosphate	16.6209	16.9805	16.8459	16.7403	17.7544	16.4	17.5346	16.498	16.0498	17.1347	16.7959	18.0179	17.6388	17.0915	16.6208	16.8839	16.57	16.805	15.6338	16.0543	17.3038	16.8252	17.0619	17.6544	18.0552
Glucose 6-phosphate	16.8775	17.033	17.45	17.2694	18.3583	16.7643	17.8916	17.1518	16.7939	17.5926	17.0758	18.5319	17.8588	17.5904	17.0244	17.3121	17.0262	17.1862	16.0035	16.3369	17.6054	17.1763	17.4318	18.235	18.4743
Arachidonic acid (Eicosatetraenoic acid)	18.4443	18.6613	18.2645	18.2809	18.5146	18.7202	18.6252	18.4282	18.3303	18.6731	18.5339	18.6789	18.3473	18.595	18.3074	18.3543	18.3399	18.3296	18.3933	18.3886	18.4189	18.1492	18.5427	18.1737	18.4136
myo-Inositol-1-phosphate	21.7167	21.6966	21.429	21.4515	21.4971	22.0621	21.7744	21.8209	21.5776	21.8607	22.167	21.9922	22.0556	21.7284	21.2612	21.5121	21.8827	21.5715	21.5605	21.445	21.805	21.1964	21.7658	21.6872	21.3742
Eicosenoic acid, 11Z-	17.8252	17.8552	17.1518	17.3414	17.7104	18.2734	17.8074	16.8834	16.7397	17.6608	17.9563	18.551	18.4518	17.709	17.1813	17.3674	18.0882	18.0395	17.4426	17.3038	17.9615	17.3229	18.296	18.0777	18.4515
Arachidic acid (Eicosanoic acid)	16.0797	15.2641	15.4168	14.9117	14.6634	16.0974	15.6088	15.9204	14.6023	14.606	15.3889	14.7278	15.226	14.8657	15.1606	13.8186	15.1952	14.5099	15.678	14.9773	14.9001	14.4799	15.976	15.8949	15.5571
Uridine	16.3557	15.4169	16.4979	15.6715	16.4026	16.0329	16.0612	15.9668	15.0454	16.1107	16.0271	16.6201	16.1617	15.8469	15.9066	16.1946	15.6552	15.5105	15.8209	15.8855	16.5739	16.4463	16.2266	16.0134	16.7078
Hexose phosphate	13.458	13.4581	13.9591	13.5782	14.9925	13.6172	14.4356	13.6078	13.5424	14.3089	13.465	15.5117	14.6391	14.4373	13.6215	13.8257	13.5054	13.7215	12.2898	12.8022	14.695	13.7233	14.2862	14.9752	15.2624
1-Monostearin	17.8246	18.0088	17.9894	17.776	17.839	17.9756	17.7063	17.728	17.5924	18.146	18.368	18.5543	17.8108	18.1608	17.439	17.613	18.2499	17.928	17.716	17.6474	18.0659	17.4904	18.0415	17.9235	17.8094
alpha-Tocopherol	22.505	22.8637	22.6284	22.723	22.5507	22.6933	22.4434	22.3742	22.809	22.7792	23.0491	22.9617	22.4472	22.8582	22.3016	22.2673	22.8045	22.4453	21.9777	22.3214	22.6246	22.3733	22.5081	22.387	22.1211
Cholesterol	25.898	26.0771	25.8666	25.7753	25.3949	26.0607	25.9399	25.9197	26.158	26.1534	26.5167	26.9528	26.3005	26.4651	25.3632	26.1299	26.0885	26.3623	25.8201	25.322	25.9686	24.8171	26.4176	25.7747	25.8783
Lathosterol	17.7276	19.486	18.9598	17.7878	17.1713	17.5063	18.8219	16.2905	18.3043	18.4707	17.9836	18.8542	18.064	20.3757	16.7825	18.2442	18.3792	19.7504	17.1156	16.9885	17.4324	15.9581	19.4856	17.5932	18.3353
