## Supplementary material for "A convergent metabolic-kinase signaling axis links Parkinson’s disease and multiple system atrophy": Velasquez Roybon Table_S6_Dysregulated metabolites in spheroids

### Sheet: OPLS-DA_LC-GC
GBA_metabolites	GBA: direction of change	LRRK2 metabolites	LRRK2: direction of change	PARK2_metabolites	PARK2: direction of change	PINK_metabolites	PINK: direction of change	SNCA_metabolites	SNCA: direction of change	Idiopathic_metabolites	Idiopathic: direction of change	MSA_metabolites	MSA: direction of change
2-Hydroxy-3-methylbutyric acid	down	Adenosine	down	Asymmetric dimethylarginine	down	3-Methoxytyramine	down	Adenosine	down	beta-Alanine	down	2-Hydroxyglutaric acid/ 3-Hydroxyglutaric acid	down
2-Hydroxy-3-methylpentanoic acid	down	beta-Alanine	down	Biotin	down	Arachidic acid/ Eicosanoic acid	down	Adenosine monophosphate	down	Cinnamoylglycine	down	3 Hydroxyisovaleric acid	down
2-Hydroxy-4-methylpentanoic acid	down	Cinnamoylglycine	down	Butyrylcarnitine	down	beta-Alanine	down	Adipic acid	down	2-Hydroxy-4-methylpentanoic acid	down	3-(3-Hydroxyphenyl)-3-hydroxypropanoic acid / 4-Hydroxyphenylla	down
2-Hydroxystearic acid	down	Dehydroascorbic acid (DHAA)	down	Dehydroascorbic acid (DHAA)	down	Biotin	down	Arachidic acid/ Eicosanoic acid	down	Dehydroascorbic acid (DHAA)	down	alpha-Ketoisovaleric acid	down
5'-Methylthioadenosine	down	Dihomo-gamma-linolenic acid	down	Dihomo gamma linolenic acid	down	Dehydroascorbic acid (DHAA)	down	beta-Alanine	down	Docosapentaenoic acid (22n-3)	down	Arachidic acid/ Eicosanoic acid	down
Adenosine	down	Fumaric acid	down	Eicosenoic acid, 11Z	down	Fumaric acid	down	Butyrylcarnitine	down	Fructose	down	Asymmetric dimethylarginine	down
beta-Alanine	down	Galactose-1-phosphate	down	Gluconic acid	down	g-Glutamylisoleucine	down	Cytidine	down	Fructose-6-phosphate	down	beta-Alanine	down
Erythritol	down	Gluconic acid	down	Guanosine	down	g-Glutamylleucine	down	Dehydroascorbic acid (DHAA)	down	Glucose-6-phosphate	down	Butyrylcarnitine	down
Gluconic acid	down	Guanosine	down	Heptadecenoic acid, 10Z	down	Gluconic acid	down	Dihomo-gamma-linolenic acid	down	Heptadecenoic acid, 10Z	down	Cinnamoylglycine	down
Glucose-6-phosphate	down	Heptadecenoic acid, 10Z	down	Hexanoylcarnitine	down	Glutarylcarnitine	down	Eicosapentaenoic acid	down	Hexanoylcarnitine	down	2-Hydroxy-4-methylpentanoic acid	down
Glutarylcarnitine	down	Icosatrienoylcarnitine	down	Hexose phosphate	down	Heptadecenoic acid, 10Z	down	Fumaric acid	down	Hexose phosphate	down	D Phenyllactic acid	down
Heptadecenoic acid	down	Indolelactic acid	down	Hypoxanthine	down	Indolelactic acid	down	Galactose-1-phosphate	down	Indolelactic acid	down	Dehydroascorbic acid (DHAA)	down
Hexose phosphate	down	2-Hydroxyglutaric acid / 3-Hydroxyglutaric acid	down	Indolelactic acid	down	2-Hydroxyglutaric acid/ 3-Hydroxyglutaric acid	down	Glucose-6-phosphate	down	Isoleucyl-Leucine	down	Dodecanoic acid	down
Isoleucyl Leucine	down	Lenticin	down	L-Arginine	down	Leucyl-Aspartate / g-Glutamylvaline	down	Glycerol-3-phosphate	down	Lenticin	down	Eicosenoic acid, 11Z	down
LysoPC(0:0/20:1)	down	LysoPC(20:1/0:0)	down	L-Lysine	down	LysoPE(20:1/0:0)	down	Hexose phosphate	down	LysoPC(0:0/18:1)	down	Erythritol	down
LysoPC(18:1/0:0)	down	LysoPE(0:0/20:3)	down	LysoPC(0:0/16:0)	down	Malic acid	down	Indolelactic acid	down	LysoPC(0:0/22:5)	down	Fructose-6-phosphate	down
LysoPC(18:2/0:0)	down	LysoPE(O-16:0/0:0)	down	LysoPC(0:0/20:1)	down	Niacinamide	down	Lenticin	down	LysoPE(0:0/20:3)	down	Fumaric acid	down
LysoPC(20:1/0:0)	down	LysoPE(P-18:0/0:0)	down	LysoPC(0:0/18:1)	down	Nonanoic acid/ Pelargonic acid	down	Leucyl-Aspartate / g-Glutamylvaline	down	LysoPE(0:0/22:5)	down	Galactose-1- phosphate	down
LysoPC(P-18:0/0:0)	down	Malic acid	down	LysoPE(0:0/16:0)	down	O-Phosphoethanolamine	down	LysoPC(O-16:0/0:0)	down	LysoPE(20:1/0:0)	down	g-Glutamylleucine	down
LysoPE(0:0/18:2)	down	Oleamide	down	LysoPE(0:0/18:1)	down	Oleamide	down	LysoPE(0:0/18:1)	down	LysoPE(O-18:0/0:0)	down	Gluconic acid	down
LysoPE(0:0/18:1)	down	Oleic acid/Elaidic acid	down	LysoPE(0:0/20:3)	down	Pantothenic acid	down	LysoPE(0:0/18:2)	down	O-Phosphoethanolamine	down	Glucose-6-phosphate	down
LysoPE(0:0/20:4)	down	Pantothenic acid	down	LysoPE(0:0/20:4)	down	Pentadecanoic acid	down	LysoPE(0:0/20:3)	down	Oleamide	down	Glutaric acid	down
LysoPE(0:0/20:5)	down	Sphingosine-1-phosphate	down	LysoPE(0:0/22:5)	down	Spermidine	down	LysoPE(0:0/20:4)	down	Oleic acid/ Elaidic acid	down	Heptadecenoic acid, 10Z	down
LysoPE(P-16:0/0:0)	down	Succinic acid	down	LysoPC(22:6/0:0)	down	Spermine	down	LysoPE(0:0/20:5)	down	Oleoylcarnitine	down	Isovalerylcarnitine	down
LysoPE(P-18:0/0:0)	down	Uracil	down	LysoPE(0:0/22:6)	down	Uric acid	down	LysoPE(0:0/22:5)	down	Oxoglutaric acid	down	Ketoleucine	down
Oleic acid /Elaidic acid	down	Uridine diphosphate N acetylglucosamine	down	N-Acetyl-L-methionine	down	alpha Tocopherol	up	LysoPE(20:1/0:0)	down	Pantothenic acid	down	Lathosterol	down
Oxoglutaric acid	down	Eicoseneoylcarnitine	down	N-Acetyl-beta-alanine	down	Aminomalonic acid	up	LysoPE(O-18:0/0:0)	down	Ribose	down	Leucyl-Aspartate / g-Glutamylvaline	down
Pantothenic acid	down	Eicosadienoylcarnitine	down	Oleamide	down	Arachidonic acid/ Eicosatetraenoic acid	up	Malic acid	down	Spermidine	down	N-Acetyl beta alanine	down
Putrescine	down	Adipic acid	up	Oleic acid/ Elaidic acid	down	beta-Glycerophosphoric acid	up	N-Acetylneuraminic acid	down	Spermine	down	Oxoglutaric acid	down
Spermidine	down	alpha Ketoisovaleric acid	up	Pantothenic acid	down	Cholesterol	up	O-Phosphoethanolamine	down	Sphingosine	down	Pantothenic acid	down
Sphingosine	down	alpha Tocopherol	up	Sphingosine	down	Creatinine	up	Oleamide	down	Stearoylcarnitine	down	Spermidine	down
Succinic acid	down	Cysteinylglycine	up	Sphingosine-1-phosphate	down	Cytidine	up	Oleic acid/ Elaidic acid	down	Succinic acid	down	Spermine	down
Uracil	down	Docosahexaenoic acid	up	Succinic acid	down	Cytosine	up	Pantothenic acid	down	Uridine	down	Uracil	down
Uric acid	down	FAD	up	Uracil	down	Dihydrouracil	up	Pentadecanoic acid	down	Uridine diphosphate N acetylglucosamine	down	2-Hydroxy-3-methylbutyric acid	down
Uridine 5'-monophosphate	down	Glucose	up	Uric acid	down	Docosahexaenoic acid	up	Sphingosine-1-phosphate	down	Eicoseneoylcarnitine	down	2-Hydroxy-3-methylpentanoic acid	down
Uridine diphosphate N acetylglucosamine	down	Glyceric acid	up	1-Monostearin	down	Docosapentaenoic acid (22n-6)	up	Uric acid	down	Eicosadienoylcarnitine	down	5'-Methylthioadenosine	down
3-Methoxytyrosine	up	Glycine	up	Hexahydroxyheptanoic acid	down	gamma Aminobutyric acid (GABA)	up	Uridine 5'-monophosphate	down	2-Hydroxy-3-methylbutyric acid	down	alpha-Hydroxybutyric acid	up
4-Acetamidobutanoic acid	up	Glycolic acid	up	5-Methylthioadenosine	down	Glycerol-3-phosphate	up	3-Hydroxyhexadecanoic acid	down	2-Hydroxy-3-methylpentanoic acid	down	Arachidonic acid	up
alpha Hydroxybutyric acid	up	Hypotaurine	up	2-Hydroxymyristic acid	up	Glycolic acid	up	alpha-Hydroxybutyric acid	up	3-(3-Hydroxyphenyl)-3-hydroxypropanoic acid / 4-Hydroxyphenylla	down	Cysteine	up
Aminomalonic acid	up	Isoleucine	up	3-phosphoglyceric acid	up	Isoleucyl-Isoleucine	up	Aminomalonic acid	up	Aminomalonic acid	up	Dihomo-gamma-linolenic acid	up
Arachidonoylcarnitine	up	Ketoleucine	up	alpha-Hydroxybutyric acid	up	Isoleucyl-Leucine	up	Creatinine	up	Cyclic AMP	up	FAD	up
Betaine	up	Carnitine	up	Aminomalonic acid	up	LysoPC(0:0/16:0)	up	Cysteine	up	Cysteinylglycine	up	gamma Aminobutyric acid (GABA)	up
Creatinine	up	L-Proline	up	Cysteine	up	LysoPC(0:0/16:1)	up	Docosapentaenoic acid (22n-6)	up	Decanoylcarnitine	up	Glucose	up
Cysteine	up	L-Tyrosine	up	Decanoylcarnitine	up	LysoPC(0:0/18:0)	up	FAD	up	Dodecanoylcarnitine	up	Glutamine	up
Cysteinylglycine	up	LysoPC(0:0/15:0)	up	Dihydrouracil	up	LysoPC(0:0/20:4)	up	Glutamine	up	Glutamine	up	Glyceric acid	up
Docosapentaenoic acid 22n 6	up	LysoPC(0:0/16:1)	up	Dodecanoylcarnitine	up	LysoPC(0:0/20:5)	up	Glycolic acid	up	Glyceric acid	up	Isoleucyl-Isoleucine	up
Glucose	up	LysoPC(0:0/18:0)	up	FAD	up	LysoPC(0:0/22:6)	up	L-Kynurenine	up	Isoleucine	up	LysoPC(0:0/14:0)	up
Glycine	up	LysoPC(0:0/22:6)	up	Glutamine	up	LysoPC(14:0/0:0)	up	L-Phenylalanine	up	Carnitine	up	LysoPC(0:0/16:0)	up
Glycolic acid	up	LysoPC(15:0/0:0)	up	Glyceric acid	up	LysoPC(15:0/0:0)	up	L-Tyrosine	up	L Glutamine	up	LysoPC(0:0/16:1)	up
Isoleucine	up	LysoPC(16:0/0:0)	up	Glycine	up	LysoPC(16:0/0:0)	up	LysoPC(0:0/16:1)	up	L-Leucine	up	LysoPC(0:0/22:4)	up
L-Acetylcarnitine	up	LysoPC(16:1/0:0)	up	Isoleucine	up	LysoPC(16:1/0:0)	up	LysoPC(0:0/22:6)	up	Isoleucine	up	LysoPC(14:0/0:0)	up
L-Glutamine	up	LysoPC(17:0/0:0)	up	Isoleucyl-Isoleucine	up	LysoPC(17:0/0:0)	up	LysoPC(15:0/0:0)	up	L-Phenylalanine	up	LysoPC(15:0/0:0)	up
L-Methionine	up	LysoPC(20:4/0:0)	up	Carnitine	up	LysoPC(18:0/0:0)	up	LysoPC(20:4/0:0)	up	L-Proline	up	LysoPC(16:0/0:0)	up
L-Proline	up	LysoPC(22:4/0:0)	up	L-Kynurenine	up	LysoPC(20:2/0:0)	up	LysoPC(22:4/0:0)	up	L-Threonine	up	LysoPC(16:1/0:0)	up
LysoPC(0:0/14:0)	up	LysoPC(22:5/0:0)	up	Octanoylcarnitine	up	LysoPC(20:3/0:0)	up	LysoPC(22:5/0:0)	up	L-Tyrosine	up	LysoPC(18:0/0:0)	up
LysoPC(0:0/16:0)	up	LysoPC(22:6/0:0)	up	LysoPC(0:0/16:1)	up	LysoPC(20:4/0:0)	up	LysoPC(22:6/0:0)	up	LysoPC(0:0/17:0)	up	LysoPC(18:2/0:0)	up
LysoPC(0:0/16:1)	up	myo-Inositol	up	LysoPC(0:0/20:4)	up	LysoPC(22:4/0:0)	up	myo-Inositol	up	LysoPC(14:0/0:0)	up	LysoPC(18:3/0:0)	up
LysoPC(0:0/18:0)	up	Myristoleic acid	up	LysoPC(0:0/20:5)	up	LysoPC(22:5/0:0)	up	Myristoleic acid	up	LysoPC(15:0/0:0)	up	LysoPC(22:6/0:0)	up
LysoPC(14:0/0:0)	up	N-Acetyl-L-tyrosine	up	LysoPC(0:0/22:4)	up	LysoPC(22:6/0:0)	up	N-Acetyl-L-tyrosine	up	LysoPC(16:0/0:0)	up	LysoPE(18:0/0:0)	up
LysoPC(16:0/0:0)	up	N-Acetylaspartylglutamic acid	up	LysoPC(0:0/22:6)	up	LysoPC(O-16:0/0:0)	up	Niacinamide	up	LysoPC(17:0/0:0)	up	Methylmalonylcarnitine	up
LysoPC(16:1/0:0)	up	Oxidized glutathione	up	LysoPC(14:0/0:0)	up	LysoPE(18:0/0:0)	up	Phenylalanine	up	LysoPC(20:2/0:0)	up	myo-Inositol	up
LysoPC(18:0/0:0)	up	Palmitoleic acid / Hexadecenoic acid	up	LysoPC(15:0/0:0)	up	myo-Inositol-1-phosphate	up	Phenylalanylglutamic acid / g-Glutamylphenylalanine	up	LysoPC(22:4/0:0)	up	N-Acetyl-L-tyrosine	up
LysoPC(20:4/0:0)	up	Phenylalanylglutamic acid / g-Glutamylphenylalanine	up	LysoPC(16:0/0:0)	up	Myristoleic acid	up	Serotonin	up	LysoPC(22:6/0:0)	up	Phenylalanine	up
LysoPC(22:4/0:0)	up	Pyruvic acid	up	LysoPC(16:1/0:0)	up	N-Acetyl-L-tyrosine	up	Valine	up	Methylmalonylcarnitine	up	Phenylalanylglutamic acid / g-Glutamylphenylalanine	up
LysoPC(22:6/0:0)	up	Serotonin	up	LysoPC(22:4/0:0)	up	Palmitoleic acid/ Hexadecenoic acid	up	3-Hydroxyisobutyric acid	up	myo-Inositol	up	Phenylalanylphenylalanine	up
myo-Inositol	up	Threonine	up	LysoPC(22:5/0:0)	up	Phenylalanylphenylalanine	up	3-(3-Hydroxyphenyl)-3-hydroxypropanoic acid / 4-Hydroxyphenylla	up	Myristoleic acid	up	Pyruvic acid	up
N-Acetyl-L-tyrosine	up	Valine	up	LysoPC(22:6/0:0)	up	Ribose-5-phosphate	up	3-Hydroxybutyric acid	up	N-Acetyl-L-aspartic acid	up	3,4-Dihydrophenylacetic acid	up
Oxidized glutathione	up	3-Methoxytyrosine	up	LysoPE(O-16:0/0:0)	up	Serotonin	up	3-Methoxytyramine	up	N-Acetyl-L-tyrosine	up	4-Acetamidobutanoic acid	up
Phenylalanine	up	4-Acetamidobutanoic acid	up	Methylmalonylcarnitine	up	Docosatetraenoylcarnitine	up	3-Methoxytyrosine	up	N-Acetylaspartylglutamic acid	up	5-Hydroxy-L-tryptophan	up
Phenylalanylglutamic acid / g-Glutamylphenylalanine	up	5-Hydroxy-L-tryptophan	up	myo-Inositol	up	1-Monostearin	up	5-Hydroxy-L-tryptophan	up	Oxidized glutathione	up	5-Hydroxyindoleacetic acid	up
Phosphorylcholine	up	5-Hydroxyindoleacetic acid	up	N-Acetyl-aspartic acid	up	4-Acetamidobutanoic acid	up	5-Hydroxyindoleacetic acid	up	Phenylalanylglutamic acid / g-Glutamylphenylalanine	up	Xylitol	up
Pyruvic acid	up	Xylonic acid/ Ribonic acid	up	N-Acetyl-L-tyrosine	up	5-Hydroxy L-tryptophan	up	Xylitol	up	Pyroglutamic acid	up	Xylonic acid/ Ribonic acid	up
Serine	up			N-Acetylaspartylglutamic acid	up	5-Hydroxyindoleacetic acid	up			Pyruvic acid	up
Serotonin	up			N-Acetyl-L-tyrosine	up					Serine	up
Threonine	up			Nonanoic acid / Pelargonic acid	up					Threonine	up
Valine	up			Phenylalanine	up					Valine	up
2-Hydroxyadipic acid / 3-Hydroxyadipic acid / 3-Hydroxymethylgl	up			Phenylalanylglutamic acid / g-Glutamylphenylalanine	up					4-Acetamidobutanoic acid	up
3-(3-Hydroxyphenyl)-3-hydroxypropanoic acid / 4-Hydroxyphenylla	up			Ribose-5-phosphate	up					5-Hydroxyindoleacetic acid	up
3-Hydroxybutyric acid	up			Serine	up
3-Methoxytyrosine	up			Serotonin	up
5-Hydroxyindoleacetic acid	up			Tetradecanoylcarnitine	up
Xylonic acid/ Ribonic acid	up			Threonine	up
				Valine	up
				3-Hydroxyisobutyric acid	up
				3-(3-Hydroxyphenyl)-3-hydroxypropanoic acid / 4-Hydroxyphenylla	up
				3-Methoxytyramine	up
				4-Guanidinobutanoic acid	up
				5-Hydroxy-L-tryptophan	up
				5-Hydroxyindoleacetic acid	up
				Xanthosine	up
				Xylitol	up

### Sheet: Limma_GC
Metabolite ID	logFC.GBA	P.Value.GBA	logFC.LRRK2	P.Value.LRRK2	logFC.PARK2	P.Value.PARK2	logFC.PINK	P.Value.PINK	logFC.SNCA	P.Value.SNCA	logFC.Idiopathic	P.Value.Idiopathic	logFC.MSA	P.Value.MSA
Glucose 6-phosphate	-1.4126	0.0210342	-0.835273	0.15224	-1.0666	0.130313	-0.317536	0.573931	-0.761106	0.216187	-1.51604	0.0152005	-1.40223	0.025113
alpha-Tocopherol	0.524091	0.102888	0.40647	0.200979	0.682656	0.0811107	0.64709	0.0485506	0.373842	0.26584	0.216357	0.490208	0.306259	0.340333
beta-Alanine	-1.46958	0.00710628	-0.982035	0.0573481	-1.20153	0.0537961	-0.883339	0.0827599	-0.990685	0.0699447	-1.02723	0.0488474	-1.39385	0.0116899
Hexose phosphate	-1.52698	0.0241515	-0.940268	0.147104	-1.16248	0.137149	-0.414036	0.509979	-0.809063	0.235616	-1.80051	0.0102923	-1.35261	0.0476309
Fructose 6-phosphate	-1.07634	0.0537812	-0.780455	0.152965	-1.13087	0.0896785	-0.284191	0.590722	-0.655874	0.253227	-1.39162	0.0169414	-1.11399	0.0523344
Succinic acid	-0.706459	0.0382723	-0.476489	0.149723	-0.585763	0.141788	-0.187473	0.55829	-0.0878849	0.796513	-0.415406	0.207801	-0.384618	0.24965
Ribose	-0.410911	0.483121	-0.601669	0.3113	-0.856454	0.234107	-0.154276	0.791115	-0.492883	0.432535	-1.3383	0.0341238	-0.538452	0.373604
Arachidic acid (Eicosanoic acid)	-0.461142	0.412939	-0.6899	0.228963	-1.11553	0.112242	-0.985015	0.09154	-1.38857	0.0307763	-0.876196	0.133361	-1.28509	0.0365871
Ribose 5-phosphate	0.0232214	0.947522	0.168516	0.635961	0.895034	0.0488608	0.832196	0.029009	0.155481	0.681117	-0.1602	0.654146	0.464087	0.211806
Uracil	-1.67809	0.00839088	-0.705845	0.227396	-0.766302	0.274284	-0.63739	0.271486	-0.499851	0.415706	-0.370417	0.521486	-0.765476	0.20158
Glycolic acid	1.05199	0.43105	2.59789	0.0315028			0.776951	0.476849	2.49909	0.0387751	2.86758	0.0551697	3.80753	0.0586738
Eicosenoic acid, 11Z-	-0.327943	0.560972	-0.299772	0.596814	-1.63959	0.0259087	-0.324651	0.565164	-0.843761	0.172322	-0.397807	0.486205	-0.562341	0.336613
Myristoleic acid	0.520198	0.109584	0.85556	0.0135264	0.309898	0.416964	0.892168	0.0102682	0.4623	0.178476	0.4951	0.130105	0.44444	0.178314
Pantothenic acid	-0.812389	0.00930557	-0.755955	0.0147124	-0.606159	0.087673	-0.609565	0.0417307	-0.613716	0.0534682	-0.683946	0.0256155	-0.703375	0.0242693
gamma-Aminobutyric acid (GABA)	0.651103	0.239117	0.586553	0.289571	1.22043	0.0764167	1.61133	0.00799925	0.633996	0.282123	0.354277	0.519685	0.868298	0.132142
3,4-Dihydrophenylacetic acid	1.5577	0.0673126	0.666746	0.416066	-0.260823	0.789639	2.04826	0.0201382	0.109412	0.899135	1.02388	0.22009	1.95708	0.0289349
N-Acetyl aspartic acid	0.643951	0.18154	0.702609	0.149103	1.44547	0.0196371	0.669953	0.165783	0.654592	0.203008	0.67973	0.163842	0.0925988	0.847596
Aminomalonic acid	0.513833	0.390416	0.207274	0.727901	1.71172	0.0271398	0.538083	0.369327	0.974663	0.136906	0.500418	0.407393	0.109486	0.857123
3-phosphoglyceric acid	0.603816	0.370438	0.571204	0.398793	1.92883	0.0270058	0.722348	0.286878	0.302488	0.671827	0.0513378	0.939161	1.31155	0.0691133

### Sheet: Limma_LC
Metabolite ID	logFC.GBA	P.Value.GBA	logFC.LRRK2	P.Value.LRRK2	logFC.PARK2	P.Value.PARK2	logFC.PINK	P.Value.PINK	logFC.SNCA	P.Value.SNCA	logFC.Idiopathic	P.Value.Idiopathic	logFC.MSA	P.Value.MSA
Spermine	-0.425965	0.496193	-0.557762	0.379925	-0.146327	0.840433	-0.869302	0.177852	-0.192105	0.765219	-1.77521	0.00998265	-0.751577	0.249084
Uridine 5'-monophosphate	-1.3741	0.0413224	-0.894367	0.173519	-0.836619	0.26655	-0.299406	0.640707	-1.03808	0.125279	-0.888568	0.173114	-0.0464019	0.943183
Glutaric acid	-0.622354	0.347994	0.0348575	0.957966	0.106137	0.889652	-0.505771	0.448258	-0.0961464	0.887004	0.916518	0.174205	-1.82558	0.0133945
2-Hydroxy-3-methylbutyric acid	-1.3708	0.030162	-0.981679	0.112228	-1.16368	0.104125	-0.876088	0.153399	-0.182852	0.764306	-1.44032	0.023945	-1.56384	0.0177431
3-Methoxytyramine	0.0437682	0.942877	-0.560751	0.36913	1.34336	0.0726859	-1.52448	0.0223283	1.0571	0.107006	-0.0679484	0.911671	0.0756356	0.904186
3-Methoxytyrosine	0.838964	0.0355987	0.295828	0.437566	0.363487	0.409982	0.372643	0.330593	0.572528	0.150554	0.55357	0.151938	0.179846	0.641094
Hypoxanthine	-0.529221	0.291694	-0.52158	0.303265	-1.4187	0.0228562	-0.297973	0.552359	-0.373976	0.467038	-0.911683	0.0786058	-0.364347	0.476401
2-Hydroxy-3-methylpentanoic acid	-1.41765	0.022697	-0.724776	0.222716	-0.92389	0.180883	-0.865253	0.149085	-0.167208	0.778876	-1.47495	0.0186762	-1.55942	0.0158105
Cinnamoylglycine	-0.693466	0.203256	-1.04364	0.0649771	-1.15224	0.0768627	-0.777691	0.160052	-0.449278	0.418409	-1.33403	0.0209923	-1.24389	0.033636
Eicosadienoylcarnitine	0.482642	0.399097	-0.308163	0.591772	0.171343	0.795884	0.205216	0.720393	0.122105	0.834848	-1.28278	0.034601	-0.399835	0.495459
Uracil	-0.833075	0.105146	-0.645097	0.207176	-1.23801	0.0437066	-0.263095	0.599943	-0.431891	0.402835	-0.916047	0.0777159	-0.604894	0.243724
Gluconic acid	-0.644961	0.124454	-0.871748	0.0449527	-1.18796	0.0205978	-0.608042	0.149931	-0.95467	0.0331646	-0.633032	0.132077	-0.596171	0.164662
LysoPC(20:1/0:0)	-0.25634	0.445037	-0.528115	0.128865	-1.04478	0.0140409	-0.398409	0.245315	-0.75531	0.0391566	-0.234882	0.484629	-0.31532	0.362756
Guanosine	-0.440501	0.212248	-0.735036	0.046778	-0.946038	0.0288425	-0.562192	0.119748	-0.462379	0.205413	-0.703812	0.0541935	-0.576569	0.117218
Biotin	-0.524898	0.101555	-0.181956	0.560896	-0.861478	0.0261822	-0.648583	0.0491451	-0.462593	0.158292	-0.20142	0.517118	-0.541264	0.10074
2-Hydroxy-4-methylpentanoic acid	-1.16959	0.0193354	-0.541465	0.253684	-0.535644	0.326415	-0.591345	0.214199	-0.00166927	0.997202	-1.11765	0.0248273	-0.974268	0.0519064
L-Arginine	-0.305772	0.348439	-0.301927	0.35916	-0.944896	0.0203814	-0.334876	0.310492	-0.415101	0.222137	0.0235602	0.941827	-0.271337	0.417043
Asymmetric dimethylarginine	-0.585605	0.238762	-0.346942	0.483867	-1.37618	0.0248812	-0.570515	0.25528	-0.653666	0.204634	-0.408956	0.407081	-1.04227	0.0494672
Spermidine	-0.495039	0.214441	-0.30122	0.4482	-0.144987	0.750588	-0.589799	0.146554	-0.0764803	0.849506	-1.10215	0.0105723	-0.569822	0.167025
2-Hydroxyglutaric acid / 3-Hydroxyglutaric acid	-0.30233	0.266359	-0.338323	0.220058	-0.0759647	0.80786	-0.461206	0.100487	-0.0574104	0.835355	-0.324034	0.235959	-0.636175	0.0307183
N-Acetyl-beta-alanine	-0.361317	0.27242	-0.433406	0.195602	-0.810786	0.0433815	-0.464423	0.166993	-0.318597	0.346739	-0.370725	0.26179	-0.50939	0.138195
N-Acetylaspartylglutamic acid	0.379865	0.23952	0.301856	0.351247	0.869474	0.0285113	0.0365156	0.909103	0.260234	0.430387	0.670435	0.0463315	0.121262	0.710082
L-Lysine	-0.199739	0.511774	-0.217987	0.478922	-0.802932	0.0335899	-0.236086	0.44378	-0.3226	0.309386	0.116231	0.702212	-0.218599	0.485462
Pantothenic acid	-0.469037	0.0294639	-0.279831	0.179145	-0.121248	0.606689	-0.449663	0.0376078	-0.110084	0.597265	-0.136344	0.501166	-0.499395	0.0248433
LysoPC(0:0/18:1)	-0.331345	0.168909	-0.108811	0.646708	-0.591538	0.0420226	-0.0354228	0.881075	-0.251181	0.30682	-0.461459	0.062009	-0.189785	0.435004
FAD_pool	0.0719557	0.780996	0.370885	0.167257	0.75784	0.020503	0.0727606	0.780807	0.37777	0.168945	0.158886	0.542093	0.308632	0.254709
LysoPC(20:2/0:0)	0.349674	0.35053	0.0334158	0.92874	0.280661	0.518489	0.33595	0.374086	-0.0502751	0.895358	0.875222	0.0280283	0.293208	0.444684
Octanoylcarnitine	0.405883	0.267449	0.170461	0.639876	0.978901	0.029765	0.421428	0.254875	0.581117	0.13034	0.721354	0.0577387	0.310206	0.40621
Docosatetraenoylcarnitine	0.56005	0.264012	1.03925	0.048597	0.648531	0.26808	0.942309	0.0710476	0.685995	0.18863	0.623864	0.216543	0.389981	0.445076
LysoPC(15:0/0:0)	0.235582	0.343827	0.587238	0.0276384	0.564867	0.061529	0.316854	0.211999	0.327341	0.207627	0.481761	0.0630265	0.525239	0.0495289
2-Hydroxymyristic acid	0.389909	0.400343	0.323728	0.488	1.12236	0.0481956	0.312095	0.503583	0.449328	0.34947	0.0785332	0.864517	-0.111306	0.813694
Cysteinylglycine	0.522344	0.090025	0.498792	0.107569	0.380279	0.278678	0.231883	0.441101	0.4185	0.181605	0.956333	0.00428852	0.521057	0.0993411
Oxidized glutathione	0.647122	0.104826	0.607265	0.129982	0.719191	0.121551	0.290944	0.456745	0.684329	0.097515	1.09198	0.0101723	0.617533	0.130405
Myristoylcarnitine	0.560197	0.272615	0.795682	0.129151	1.24411	0.0455025	0.637557	0.218627	0.68879	0.194896	0.499373	0.327644	0.0414956	0.93591
LysoPC(0:0/16:1)	0.166455	0.443189	0.255222	0.249579	0.122692	0.626759	0.525928	0.0247905	0.305297	0.181096	-0.275623	0.211852	0.262936	0.244199
Decanoylcarnitine	0.578547	0.20362	0.421029	0.354376	1.40827	0.0133571	0.776281	0.0969186	0.746997	0.116719	1.11871	0.0205204	0.0952015	0.835101
4-Acetamidobutanoic acid	0.966117	0.0341525	0.944599	0.0395957	0.601181	0.237367	0.233015	0.590416	0.185641	0.674523	1.13837	0.0148873	0.780689	0.0883229
N-Acetyl-L-tyrosine	0.863273	0.138147	0.360801	0.528698	1.50696	0.032542	0.620498	0.283957	0.547109	0.353599	0.512731	0.369912	1.08912	0.0732277
Dodecanoylcarnitine	0.565565	0.265787	0.581265	0.257875	1.63368	0.0110173	0.640857	0.214057	0.81414	0.127158	1.34906	0.0138452	0.0422955	0.934335
LysoPE(O-16:0/0:0)	-0.039813	0.865783	-0.211838	0.378537	0.163857	0.553408	0.0662948	0.780723	-0.511729	0.0471895	0.0414669	0.860638	-0.0744623	0.758801
LysoPC(20:4/0:0)	0.385466	0.196635	0.459238	0.131275	0.325073	0.345796	0.618295	0.0474523	0.295936	0.332233	0.592607	0.0547116	0.43205	0.161215

### Sheet: WGCNA_PD_MSA_vs_Control_GC
Metabolite ID	Module colors
Lactic acid	brown
Succinic acid	brown
Uracil	brown
beta-Alanine	brown
Erythritol	brown
Threonic acid	brown
Ribose	brown
Putrescine	brown
O-Phosphoethanolamine	brown
Uridine diphosphate-N-acetylglucosamine	brown
Fructose	brown
Pantothenic acid	brown
Heptadecenoic acid, 10Z-	brown
Fructose 6-phosphate	brown
Glucose 6-phosphate	brown
Nonadecanoic acid	brown
Uridine	brown
Hexose phosphate	brown
Pyruvic acid	turquoise
alpha-Hydroxybutyric acid	turquoise
beta-Hydroxyisobutyric acid (3-HIBA)	turquoise
Valine	turquoise
Isoleucine	turquoise
Proline	turquoise
Glycine	turquoise
Glyceric acid	turquoise
Serine	turquoise
Threonine	turquoise
Aminomalonic acid	turquoise
Glutamine	turquoise
Niacinamide	turquoise
Pyroglutamic acid	turquoise
Cysteine	turquoise
Phenylalanine	turquoise
Arabinose	turquoise
Xylitol	turquoise
Xylonic acid/Ribonic acid	turquoise
Lysine	turquoise
Glucose	turquoise
Sorbitol	turquoise
beta-Glucose	turquoise
myo-Inositol	turquoise
Isomaltose	turquoise

### Sheet: WGCNA_PD_MSA_vs_Control_LC
Metabolite ID	Module colors
Sphingosine	orange
LysoPE(P-16:0/0:0)	orange
LysoPE(0:0/16:0)	orange
LysoPE(P-18:0/0:0)	orange
LysoPE(O-18:0/0:0)	orange
LysoPE(0:0/18:2)	orange
LysoPE(0:0/18:1)	orange
LysoPE(0:0/20:5)	orange
LysoPE(0:0/20:4)	orange
LysoPE(0:0/20:3)	orange
LysoPE(20:1/0:0)	orange
LysoPE(0:0/22:6)	orange
LysoPE(0:0/22:5)	orange
LysoPE(0:0/22:4)	orange
LysoPC(O-16:0/0:0)	orange
LysoPC(0:0/16:0)	orange
LysoPC(P-18:0/0:0)	orange
LysoPC(0:0/18:2)	orange
LysoPC(0:0/18:1)	orange
LysoPC(0:0/20:1)	orange
Glycerol 3-phosphate	orange
Sphingosine 1-phosphate	orange
2-Hydroxyhexadecanoic acid	orange
Oleic acid / Elaidic acid	orange
2-Hydroxystearic acid	orange
Dihomo-gamma-linolenic acid	orange
4-Trimethylammoniobutanoic acid	yellow
Isoleucyl-Isoleucine	yellow
Isoleucyl-Leucine	yellow
Phenylalanylphenylalanine	yellow
Docosatetraenoylcarnitine	yellow
LysoPC(0:0/15:0)	yellow
LysoPC(15:0/0:0)	yellow
LysoPC(0:0/16:1)	yellow
LysoPC(0:0/17:0)	yellow
LysoPC(17:0/0:0)	yellow
LysoPC(0:0/20:5)	yellow
LysoPC(0:0/20:4)	yellow
LysoPC(0:0/20:3)	yellow
LysoPC(0:0/22:6)	yellow
LysoPC(22:6/0:0)	yellow
LysoPC(0:0/22:5)	yellow
LysoPC(22:5/0:0)	yellow
LysoPC(0:0/22:4)	yellow
LysoPC(22:4/0:0)	yellow
LysoPC(22:3/0:0)	yellow
Docosahexaenoic acid	yellow
